# Single-cell RNA-seq reveals lineage-specific regulatory changes of fibroblasts and vascular endothelial cells in keloid

**DOI:** 10.1101/2020.05.14.095323

**Authors:** Xuanyu Liu, Wen Chen, Meng Yuan, Zhujun Li, Tian Meng, Jie Chen, Nanze Yu, Xiao Long, Zhou Zhou

**Author notes:** X. Liu and W. C. contribute equally to this manuscript. Correspondence author; email: Z.Z. and X. Long.

## Abstract

Keloid is a benign dermal fibrotic disorder with some features similar to malignant tumors such as hyper-proliferation, apoptosis resistance and invasion. keloid remains a therapeutic challenge in terms of high recurrence rate and lack of satisfactory medical therapies, which is partially due to the incomplete understanding of keloid pathogenesis. A thorough understanding of the cellular and molecular mechanism of keloid pathogenesis would facilitate the development of novel medical therapies for this disease. Here, we performed single-cell RNA-seq of 28,064 cells from keloid skin tissue and adjacent relatively normal tissue. Unbiased clustering revealed substantial cellular heterogeneity of the keloid tissue, which included 21 cell clusters assigned to 11 cell lineages. Differential proportion analysis revealed significant expansion for fibroblasts and vascular endothelial cells in keloid compared with control, reflecting their strong association with keloid pathogenesis. We then identified five previously unrecognized subpopulations of keloid fibroblasts and four subpopulations of vascular endothelial cells. Comparative analyses were performed to identify the dysregulated pathways, regulators and ligand-receptor interactions for keloid fibroblasts and vascular endothelial cells, the two important cell lineages in keloid pathogenesis and for medical interventions. Our results highlight the roles of transforming growth factor beta and Eph-ephrin signaling pathways in both the aberrant fibrogenesis and angiogenesis of keloid. Critical regulators and signaling receptors implicated in the fibrogenesis of other fibrotic disorders, such as *TWIST1, FOXO3, SMAD3* and *EPHB2*, ranked at the top in the regulatory network of keloid fibroblasts. In addition, tumor-related pathways such as negative regulation of *PTEN* transcription were found to be activated in keloid fibroblasts and vascular endothelial cells, which may be responsible for the malignant features of keloid. Our study put novel insights into the pathogenesis of keloid, and provided potential targets for medical therapies. Our dataset also constitutes a valuable resource for further investigations of the mechanism of keloid pathogenesis.
