## Supplementary material for "Single-cell RNA-seq reveals lineage-specific regulatory changes of fibroblasts and vascular endothelial cells in keloid": Table S1

### Sheet: Sheet1
Table S1. Clinical information of the patients and sequencing quality metrics of the samples.
SampleID	K007CASE	K007CTRL	K009CASE	K009CTRL	K012CASE	K012CTRL	K013CASE	K013CTRL
PatientID	K007		K009		K012		K013
Patient Sex	Female		Female		Female		Female
Patient Age	28		32		26		26
Lesion Position	Chest		Chest		Chest		Chest
Ancestry	Chinese		Chinese		Chinese		Chinese
Group	CASE	CTRL	CASE	CTRL	CASE	CTRL	CASE	CTRL
Estimated Number of Cells	4191	5957	4734	5120	5641	8412	4766	3699
Mean Reads per Cell	177320	134442	163247	133430	140118	91557	177417	204001
Median Genes per Cell	1819	1436	1369	1070	1324	1132	1292	736
Number of Reads	743149394	800874011	772812768	683164703	790408066	770184842	845572363	754601234
Valid Barcodes	0.97	0.966	0.965	0.973	0.97	0.981	0.965	0.963
Sequencing Saturation	0.909	0.905	0.923	0.918	0.91	0.915	0.915	0.968
Q30 Bases in Barcode	0.951	0.954	0.958	0.959	0.954	0.955	0.954	0.954
Q30 Bases in RNA Read	0.933	0.937	0.936	0.942	0.938	0.938	0.939	0.944
Q30 Bases in UMI	0.946	0.951	0.953	0.953	0.95	0.951	0.95	0.951
Reads Mapped to Genome	0.976	0.974	0.978	0.983	0.961	0.971	0.97	0.969
Reads Mapped Confidently to Genome	0.922	0.914	0.893	0.931	0.852	0.927	0.85	0.826
Reads Mapped Confidently to Intergenic Regions	0.077	0.06	0.057	0.06	0.077	0.044	0.05	0.101
Reads Mapped Confidently to Intronic Regions	0.185	0.198	0.183	0.239	0.245	0.242	0.216	0.238
Reads Mapped Confidently to Exonic Regions	0.66	0.655	0.653	0.633	0.53	0.641	0.583	0.487
Reads Mapped Confidently to Transcriptome	0.625	0.623	0.621	0.599	0.493	0.601	0.545	0.459
Reads Mapped Antisense to Gene	0.009	0.009	0.009	0.011	0.015	0.016	0.015	0.008
Fraction Reads in Cells	0.912	0.9	0.903	0.902	0.842	0.888	0.716	0.837
Total Genes Detected	23450	23749	23089	23176	24118	23715	23824	20585
Median UMI Counts per Cell	5967	4429	3765	3299	3353	2871	3776	1746
