## Supplementary material for "Single-cell RNA-seq reveals lineage-specific regulatory changes of fibroblasts and vascular endothelial cells in keloid": Table S4

### Sheet: Sheet1
Table S4. Molecular signature for each of the five subpopulations of the fibroblast lineage.
cluster	p_val	avg_logFC	pct.1	pct.2	p_val_adj	gene
s0	0	1.17268	0.869	0.743	0	COCH
s0	0	0.673641	0.779	0.606	0	TNN
s0	0	0.254824	0.64	0.645	0	WNT5A
s0	0	0.215775	0.71	0.474	0	DPEP1
s0	7.13204e-268	0.308682	0.735	0.559	1.42641e-264	RFLNB
s0	1.80942e-240	0.560414	0.802	0.65	3.61884e-237	EDNRA
s0	7.34255e-229	0.296217	0.727	0.401	1.46851e-225	TFAP2A
s0	4.96763e-213	0.364989	0.819	0.607	9.93526e-210	PPP1R14A
s0	4.10399e-183	0.288827	0.638	0.459	8.20798e-180	HAPLN1
s0	1.9978e-165	1.10062	0.781	0.489	3.9956e-162	POSTN
s0	6.03529e-163	0.364214	0.692	0.486	1.20706e-159	SDC1
s0	6.46075e-154	0.532729	0.821	0.483	1.29215e-150	LRRC15
s0	1.47421e-153	0.221831	0.818	0.721	2.94842e-150	TNMD
s0	1.1532e-137	0.791029	0.903	0.743	2.30641e-134	BGN
s0	1.96083e-135	0.247679	0.676	0.598	3.92166e-132	ROBO2
s0	4.25276e-129	0.715541	0.848	0.703	8.50552e-126	COL12A1
s0	2.06542e-125	0.691894	0.717	0.416	4.13084e-122	ASPN
s0	4.46056e-124	0.602844	0.695	0.415	8.92113e-121	COL11A1
s0	1.84975e-116	0.359509	0.885	0.82	3.6995e-113	LAMC3
s0	2.57885e-115	0.603938	0.953	0.887	5.15769e-112	LUM
s0	2.87608e-113	0.237889	0.428	0.172	5.75215e-110	ACAN
s0	3.80698e-110	0.576841	0.984	0.971	7.61395e-107	COL6A1
s0	5.36549e-109	0.748532	0.991	0.976	1.0731e-105	COL1A2
s0	9.55065e-108	0.793171	0.992	0.98	1.91013e-104	COL1A1
s0	2.25858e-107	0.46058	0.798	0.514	4.51715e-104	RAB31
s0	9.15447e-106	0.668376	0.959	0.92	1.83089e-102	SPARC
s0	2.21181e-103	0.466432	0.643	0.33	4.42361e-100	EDIL3
s0	8.02592e-100	0.403613	0.82	0.646	1.60518e-96	MEF2C
s0	2.1935e-97	0.525674	0.839	0.663	4.387e-94	MFAP2
s0	6.59932e-97	0.645736	0.629	0.289	1.31986e-93	INHBA
s0	3.81073e-96	0.576787	0.753	0.506	7.62146e-93	PRSS23
s0	8.48934e-96	0.298545	0.619	0.55	1.69787e-92	FNDC1
s0	2.16904e-95	0.414073	0.88	0.696	4.33809e-92	AQP1
s0	4.73323e-95	0.659156	0.952	0.904	9.46647e-92	COL6A3
s0	2.00427e-94	0.404172	0.562	0.463	4.00854e-91	MMP11
s0	1.23194e-93	0.233892	0.789	0.687	2.46387e-90	MYLK
s0	2.67792e-93	0.258532	0.739	0.64	5.35585e-90	COL8A2
s0	4.62505e-93	0.268054	0.598	0.247	9.2501e-90	ADAM12
s0	4.02439e-92	0.221339	0.504	0.412	8.04877e-89	LAMP5
s0	5.82778e-89	0.460368	0.722	0.472	1.16556e-85	RGS3
s0	2.46088e-87	0.397158	0.816	0.662	4.92177e-84	DKK3
s0	3.6235e-85	0.479405	0.869	0.789	7.247e-82	COL16A1
s0	9.4935e-85	0.303374	0.671	0.458	1.8987e-81	ITGA11
s0	3.43404e-84	0.514997	0.859	0.722	6.86807e-81	SLC5A3
s0	2.4571e-81	0.481432	0.977	0.894	4.91421e-78	TIMP2
s0	4.50345e-81	0.461974	0.641	0.308	9.00689e-78	COMP
s0	3.27927e-80	0.238632	0.643	0.368	6.55855e-77	F2RL2
s0	3.86057e-80	0.503474	0.887	0.714	7.72114e-77	COL5A1
s0	5.87503e-79	0.414735	0.826	0.691	1.17501e-75	ITGB5
s0	1.26037e-77	0.474847	0.881	0.763	2.52074e-74	MRPS6
s0	8.16214e-75	0.382602	0.996	0.991	1.63243e-71	COL6A2
s0	2.38011e-73	0.473688	0.826	0.682	4.76022e-70	F2R
s0	2.63823e-73	0.419252	0.913	0.857	5.27645e-70	COL5A2
s0	7.0514e-73	0.374002	0.801	0.676	1.41028e-69	PTK7
s0	3.35803e-71	0.207926	0.775	0.69	6.71605e-68	CRABP1
s0	1.60185e-70	0.581648	0.978	0.958	3.20371e-67	COL3A1
s0	3.45535e-70	0.453061	0.934	0.807	6.91071e-67	MMP14
s0	5.18052e-69	0.393812	0.798	0.688	1.0361e-65	MARVELD1
s0	1.29077e-68	0.611319	0.919	0.813	2.58154e-65	HTRA1
s0	6.39888e-68	0.455773	0.973	0.901	1.27978e-64	MMP2
s0	4.19984e-67	0.525199	0.906	0.809	8.39968e-64	MXRA5
s0	1.4426e-63	0.578963	0.861	0.769	2.88521e-60	ELN
s0	5.19905e-62	0.515427	0.943	0.899	1.03981e-58	FN1
s0	1.46222e-61	0.267374	0.828	0.643	2.92445e-58	EMID1
s0	2.8703e-61	0.377368	0.731	0.549	5.74059e-58	NREP
s0	5.74533e-60	0.405249	0.873	0.752	1.14907e-56	PALLD
s0	9.0919e-60	0.326394	0.755	0.629	1.81838e-56	BHLHE41
s0	5.18151e-58	0.345458	0.785	0.703	1.0363e-54	ANTXR1
s0	1.24457e-57	0.334789	0.785	0.613	2.48914e-54	SPON1
s0	1.34547e-57	0.266219	0.62	0.485	2.69093e-54	LTBP2
s0	2.49745e-57	0.384301	0.993	0.977	4.9949e-54	LGALS1
s0	4.03101e-56	0.207627	0.572	0.332	8.06203e-53	COL8A1
s0	1.52369e-55	0.338446	0.784	0.637	3.04738e-52	TMEM119
s0	4.56078e-55	0.328569	0.755	0.677	9.12157e-52	DPYSL3
s0	1.45267e-52	0.399956	0.956	0.904	2.90534e-49	MFAP4
s0	3.80943e-51	0.383329	0.814	0.623	7.61886e-48	MFAP5
s0	4.68845e-51	0.370526	0.794	0.671	9.37689e-48	ANGPTL2
s0	2.82606e-50	0.30013	0.753	0.558	5.65213e-47	ADAMTS2
s0	1.67589e-49	0.37875	0.638	0.453	3.35178e-46	TNC
s0	1.48185e-48	0.399662	0.697	0.494	2.96371e-45	TAGLN
s0	3.92305e-48	0.402229	0.989	0.975	7.8461e-45	ACTG1
s0	2.7747e-45	0.229074	0.615	0.637	5.5494e-42	ACTA2
s0	8.99536e-44	0.37207	0.845	0.666	1.79907e-40	TRPS1
s0	7.3599e-42	0.369132	0.913	0.845	1.47198e-38	AEBP1
s0	8.173e-42	0.242206	0.872	0.735	1.6346e-38	NTRK2
s0	3.07239e-41	0.22711	0.741	0.648	6.14479e-38	KRT17
s0	3.58646e-41	0.237813	0.794	0.67	7.17292e-38	CERCAM
s0	8.97512e-41	0.49095	0.776	0.652	1.79502e-37	SERPINE2
s0	3.37532e-39	0.235684	0.845	0.761	6.75064e-36	DKK2
s0	1.24173e-38	0.396593	0.769	0.571	2.48347e-35	DIO2
s0	6.55375e-38	0.31768	0.847	0.706	1.31075e-34	CPE
s0	1.75032e-37	0.228031	0.76	0.698	3.50064e-34	PDLIM7
s0	1.0286e-35	0.243714	0.757	0.582	2.0572e-32	SSC5D
s0	2.67516e-35	0.262856	0.782	0.729	5.35033e-32	LOXL1
s0	7.65115e-35	0.225837	0.623	0.487	1.53023e-31	C4orf48
s0	1.74417e-34	0.309471	0.809	0.685	3.48835e-31	2020-09-11
s0	3.88369e-34	0.322083	0.855	0.749	7.76738e-31	TPM2
s0	2.01167e-33	0.205857	0.766	0.575	4.02334e-30	PRDM1
s0	2.73156e-33	0.226903	0.626	0.524	5.46313e-30	C12orf75
s0	4.6308e-32	0.297556	0.928	0.863	9.2616e-29	MXRA8
s0	1.26832e-31	0.306736	0.823	0.737	2.53665e-28	CDH11
s0	4.67574e-31	0.253795	0.841	0.741	9.35148e-28	FKBP10
s0	4.90118e-31	0.311471	0.897	0.767	9.80236e-28	NBL1
s0	6.33018e-30	0.261866	0.785	0.658	1.26604e-26	CREB3L1
s0	3.36355e-29	0.227357	0.758	0.718	6.72709e-26	SPON2
s0	1.01208e-28	0.262732	0.857	0.817	2.02416e-25	CLEC11A
s0	6.02039e-28	0.226431	0.736	0.66	1.20408e-24	BMP1
s0	9.20594e-28	0.414722	0.953	0.924	1.84119e-24	TIMP3
s0	1.79789e-25	0.215874	0.933	0.897	3.59577e-22	MFGE8
s0	2.36177e-25	0.23432	0.801	0.668	4.72354e-22	SFRP1
s0	5.1895e-25	0.215323	0.821	0.7	1.0379e-21	GAS7
s0	1.7253e-24	0.253608	0.869	0.822	3.4506e-21	LAMA2
s0	4.88225e-24	0.559201	0.656	0.657	9.76449e-21	IGFBP3
s0	9.13556e-24	0.22715	0.854	0.7	1.82711e-20	PLXDC1
s0	2.01935e-22	0.227611	0.852	0.795	4.0387e-19	MRC2
s0	1.10317e-20	0.290413	0.895	0.901	2.20634e-17	FBN1
s0	5.05486e-17	0.305704	0.743	0.664	1.01097e-13	HTRA3
s0	6.87747e-16	0.240882	0.907	0.835	1.37549e-12	DST
s1	0	0.867833	0.877	0.796	0	ADH1B
s1	0	0.827411	0.823	0.797	0	COL6A5
s1	0	0.803249	0.727	0.744	0	ANGPTL7
s1	0	0.485743	0.55	0.741	0	C2orf40
s1	0	0.278065	0.811	0.769	0	ENTPD2
s1	0	0.250717	0.754	0.773	0	CDH19
s1	3.96431e-299	0.212429	0.79	0.763	7.92861e-296	ICAM2
s1	5.31233e-297	1.88114	0.938	0.842	1.06247e-293	C3
s1	2.32515e-277	0.224205	0.772	0.77	4.6503e-274	COX4I2
s1	1.54433e-268	0.655653	0.815	0.726	3.08865e-265	TNFSF13B
s1	1.45133e-249	0.348998	0.77	0.729	2.90266e-246	CCL8
s1	1.97642e-246	0.22452	0.7	0.536	3.95284e-243	NLGN4X
s1	3.32591e-239	0.982146	0.911	0.807	6.65181e-236	ABCA10
s1	7.0034e-226	1.0833	0.96	0.799	1.40068e-222	ABCA8
s1	1.93514e-223	1.16548	0.997	0.96	3.87029e-220	IGFBP7
s1	1.64053e-216	0.225915	0.614	0.629	3.28106e-213	FAM107A
s1	1.5436e-212	0.795863	0.81	0.717	3.08721e-209	C7
s1	1.32844e-201	0.376845	0.831	0.782	2.65688e-198	SCN7A
s1	5.62718e-200	1.31563	0.978	0.901	1.12544e-196	CXCL12
s1	4.76663e-187	0.474836	0.823	0.764	9.53325e-184	VIT
s1	7.69716e-185	1.08612	0.986	0.9	1.53943e-181	C1S
s1	8.55855e-180	0.636419	0.838	0.693	1.71171e-176	ABCA9
s1	3.27694e-179	0.606724	0.824	0.724	6.55388e-176	COL6A6
s1	1.22951e-167	1.16922	0.926	0.809	2.45903e-164	EGR1
s1	3.31702e-161	0.765084	0.829	0.715	6.63404e-158	SNED1
s1	3.09551e-156	0.630834	0.994	0.962	6.19103e-153	CST3
s1	4.88653e-153	1.12839	0.904	0.787	9.77306e-150	CH25H
s1	7.33584e-143	1.12836	0.986	0.93	1.46717e-139	PTGDS
s1	9.98028e-143	1.49519	0.856	0.783	1.99606e-139	CCL19
s1	4.22478e-133	1.04405	0.838	0.797	8.44956e-130	CLU
s1	2.71184e-132	0.807898	0.983	0.942	5.42368e-129	SERPING1
s1	8.91738e-132	0.413787	0.766	0.547	1.78348e-128	PTCH2
s1	2.22678e-130	0.764807	0.978	0.938	4.45355e-127	CFH
s1	3.67196e-127	0.800404	0.983	0.911	7.34393e-124	C1R
s1	2.16619e-126	0.21071	0.68	0.693	4.33238e-123	RASSF4
s1	3.88055e-124	0.464738	0.831	0.784	7.76111e-121	CP
s1	5.11592e-115	0.694439	0.988	0.949	1.02318e-111	FOS
s1	5.89941e-112	0.526286	0.73	0.452	1.17988e-108	ADRA2A
s1	5.40915e-111	0.687545	0.933	0.86	1.08183e-107	LTBP1
s1	1.55179e-106	1.1436	0.957	0.895	3.10358e-103	APOE
s1	5.55643e-106	0.651713	0.859	0.718	1.11129e-102	GGT5
s1	2.51737e-104	0.91475	0.903	0.884	5.03474e-101	CCL2
s1	3.35432e-103	0.688185	0.972	0.949	6.70864e-100	LTBP4
s1	1.1484e-101	1.02437	0.92	0.888	2.2968e-98	RGS16
s1	3.32991e-101	0.722964	0.917	0.786	6.65981e-98	TXNIP
s1	1.68675e-100	0.717916	0.951	0.896	3.37351e-97	SOCS3
s1	2.53926e-99	0.649328	0.814	0.759	5.07852e-96	APOC1
s1	1.43013e-97	0.251521	0.723	0.622	2.86026e-94	CALCRL
s1	4.27691e-95	0.590993	0.85	0.737	8.55382e-92	ABCA6
s1	5.85256e-95	0.376188	0.885	0.884	1.17051e-91	F10
s1	1.219e-90	0.521819	0.816	0.615	2.43801e-87	NOTCH3
s1	3.34202e-90	0.519976	0.571	0.434	6.68403e-87	DEPP1
s1	1.9033e-89	0.755518	0.864	0.797	3.80661e-86	PHLDA1
s1	8.26758e-88	0.504921	0.988	0.977	1.65352e-84	JUN
s1	4.6349e-87	0.515345	0.779	0.699	9.26979e-84	CD74
s1	5.24476e-85	0.283837	0.838	0.811	1.04895e-81	NDRG2
s1	6.97727e-85	0.53382	0.734	0.539	1.39545e-81	CTSH
s1	1.31525e-83	0.791406	0.907	0.818	2.63049e-80	HAS2
s1	4.95774e-81	0.566466	0.859	0.743	9.91548e-78	RARRES2
s1	8.45603e-81	0.336059	0.812	0.681	1.69121e-77	SLC9A3R2
s1	2.44071e-80	0.334721	0.829	0.711	4.88141e-77	PLP1
s1	7.1702e-80	0.598403	0.988	0.978	1.43404e-76	CCDC80
s1	1.8695e-79	0.632864	0.898	0.804	3.73899e-76	ABI3BP
s1	9.81632e-79	0.507617	0.962	0.9	1.96326e-75	PLAC9
s1	1.35355e-77	0.414891	0.71	0.762	2.7071e-74	GPC3
s1	2.6936e-72	0.674736	0.939	0.859	5.3872e-69	SPARCL1
s1	3.28567e-72	0.515151	0.926	0.888	6.57135e-69	COL15A1
s1	1.38791e-67	0.537089	0.824	0.783	2.77581e-64	EFEMP1
s1	1.49516e-64	0.447917	0.975	0.91	2.99033e-61	PCOLCE
s1	3.97849e-64	0.495834	0.783	0.667	7.95698e-61	TMEM176B
s1	6.13451e-63	0.493599	0.996	0.981	1.2269e-59	GSN
s1	6.47994e-62	0.361891	0.783	0.752	1.29599e-58	ENPP2
s1	1.40247e-60	0.432428	0.886	0.8	2.80495e-57	TPPP3
s1	2.40228e-59	0.53155	0.987	0.978	4.80456e-56	ZFP36
s1	2.62467e-58	0.246615	0.709	0.532	5.24934e-55	AC103591.3
s1	3.63028e-58	0.483825	0.926	0.809	7.26056e-55	LAMA2
s1	2.32153e-57	0.200448	0.719	0.566	4.64306e-54	FXYD6
s1	3.9592e-56	0.506332	0.931	0.885	7.91839e-53	SELENOM
s1	1.75364e-54	0.496873	0.84	0.796	3.50728e-51	THY1
s1	1.88178e-54	0.312139	0.873	0.846	3.76356e-51	TBX18
s1	4.75267e-54	0.436405	0.988	0.98	9.50535e-51	IFITM3
s1	4.85385e-54	0.45083	0.961	0.935	9.7077e-51	IFITM2
s1	5.31021e-54	0.450401	0.748	0.699	1.06204e-50	STMN2
s1	4.51852e-53	0.418125	0.821	0.7	9.03705e-50	TMEM176A
s1	1.51264e-52	1.48498	0.961	0.953	3.02529e-49	APOD
s1	4.18612e-51	0.271502	0.798	0.833	8.37225e-48	TMEM173
s1	2.77277e-50	0.231464	0.6	0.714	5.54554e-47	A2M
s1	5.9854e-49	0.625023	0.904	0.848	1.19708e-45	ATF3
s1	1.87309e-47	0.395941	0.964	0.955	3.74617e-44	SOD3
s1	3.80392e-47	0.527637	0.922	0.911	7.60783e-44	IRF1
s1	8.55969e-46	0.409206	0.944	0.93	1.71194e-42	SELENOP
s1	1.32695e-44	0.352447	0.833	0.833	2.65389e-41	PLEKHH2
s1	1.87827e-44	0.444864	0.964	0.922	3.75653e-41	LRP1
s1	8.87011e-43	0.378737	0.871	0.84	1.77402e-39	ITM2A
s1	1.52525e-42	0.413433	0.988	0.984	3.05051e-39	JUNB
s1	7.50394e-42	0.369045	0.909	0.848	1.50079e-38	LGALS3BP
s1	2.52347e-41	0.367995	0.917	0.863	5.04694e-38	SERPINF1
s1	7.48998e-41	0.232982	0.767	0.716	1.498e-37	HLA-DRA
s1	1.56967e-39	0.211759	0.727	0.627	3.13934e-36	ALDH1A1
s1	2.25979e-39	0.269082	0.833	0.766	4.51959e-36	IL33
s1	1.38821e-38	0.333681	0.758	0.74	2.77642e-35	CCDC71L
s1	2.14243e-38	0.258234	0.997	0.998	4.28486e-35	S100A6
s1	6.01449e-38	0.337431	0.987	0.961	1.2029e-34	CFD
s1	1.12925e-37	0.416794	0.984	0.947	2.25849e-34	PLCG2
s1	1.10518e-36	0.269042	0.811	0.76	2.21037e-33	SGCE
s1	1.56206e-36	0.363571	0.796	0.652	3.12412e-33	GAS6
s1	2.28533e-36	0.374787	0.864	0.829	4.57066e-33	COL4A2
s1	8.61905e-36	0.38433	0.871	0.728	1.72381e-32	FILIP1L
s1	1.14247e-33	0.421493	0.842	0.728	2.28495e-30	COL18A1
s1	1.22993e-33	0.256197	0.847	0.835	2.45986e-30	SLIT2
s1	1.44849e-33	0.380158	0.928	0.84	2.89698e-30	HSPG2
s1	3.00559e-33	0.341976	0.882	0.835	6.01119e-30	DCLK1
s1	1.13154e-32	0.540513	0.97	0.976	2.26309e-29	CXCL14
s1	1.54279e-32	0.419814	0.974	0.933	3.08558e-29	MGP
s1	2.35184e-32	0.351681	0.921	0.91	4.70369e-29	FGL2
s1	5.48138e-32	0.29388	0.849	0.785	1.09628e-28	KCTD12
s1	1.40404e-31	0.289071	0.846	0.786	2.80808e-28	CSF1
s1	1.41107e-31	0.404373	0.898	0.909	2.82215e-28	SLC2A3
s1	6.7258e-30	0.334753	0.969	0.968	1.34516e-26	CEBPD
s1	4.58326e-29	0.341	0.894	0.86	9.16653e-26	COL4A1
s1	1.63476e-28	0.251204	0.753	0.659	3.26952e-25	HIC1
s1	4.59056e-28	0.225736	0.741	0.793	9.18112e-25	APCDD1
s1	5.29038e-28	0.301432	0.728	0.625	1.05808e-24	CYGB
s1	6.91149e-28	0.211183	0.73	0.655	1.3823e-24	GFRA1
s1	8.68017e-28	0.216482	0.688	0.622	1.73603e-24	MEOX2
s1	1.29875e-27	0.243442	0.894	0.789	2.59749e-24	CD248
s1	1.56069e-27	0.202191	0.78	0.682	3.12139e-24	ADAMTS5
s1	1.94184e-27	0.206065	0.781	0.664	3.88368e-24	ENG
s1	4.39663e-27	0.204557	0.62	0.477	8.79326e-24	GUCY1A1
s1	8.23526e-27	0.253576	0.797	0.726	1.64705e-23	TGFBI
s1	5.13729e-26	0.29069	0.84	0.739	1.02746e-22	BICC1
s1	1.66225e-25	0.37031	0.968	0.931	3.3245e-22	VCAN
s1	3.78544e-25	0.238618	0.897	0.81	7.57088e-22	PLTP
s1	7.71347e-25	0.296577	0.907	0.879	1.54269e-21	NOVA1
s1	1.12562e-24	0.327519	0.918	0.927	2.25125e-21	ADIRF
s1	9.82319e-23	0.335793	0.95	0.938	1.96464e-19	IGFBP5
s1	2.83938e-22	0.260508	0.776	0.699	5.67877e-19	COLEC12
s1	5.74026e-22	0.283115	0.801	0.784	1.14805e-18	EMILIN1
s1	8.0532e-22	0.311211	0.956	0.937	1.61064e-18	RND3
s1	5.7559e-21	0.310476	0.806	0.775	1.15118e-17	TM4SF1
s1	1.00076e-20	0.332547	0.881	0.885	2.00152e-17	NNMT
s1	4.53547e-20	0.286969	0.846	0.819	9.07093e-17	DAB2
s1	1.4258e-19	0.238603	0.816	0.805	2.8516e-16	SRPX
s1	2.63646e-19	0.236724	0.847	0.836	5.27293e-16	NUPR1
s1	5.7017e-19	0.263427	0.827	0.847	1.14034e-15	GLUL
s1	1.21908e-18	0.265453	0.785	0.697	2.43816e-15	OSR2
s1	2.2468e-18	0.230211	0.977	0.976	4.4936e-15	CD63
s1	3.49981e-18	0.290114	0.93	0.895	6.99961e-15	PTN
s1	9.60495e-18	0.237638	0.696	0.646	1.92099e-14	IFI27
s1	1.02507e-17	0.263033	0.829	0.73	2.05014e-14	ANGPTL1
s1	1.31514e-17	0.206562	0.846	0.847	2.63028e-14	BTG2
s1	2.67031e-17	0.264088	0.855	0.775	5.34061e-14	FRMD6
s1	9.80348e-16	0.202563	0.805	0.841	1.9607e-12	MT1M
s1	1.00507e-15	0.273012	0.767	0.716	2.01015e-12	NR2F2
s1	2.31319e-15	0.209747	0.805	0.767	4.62638e-12	LSP1
s1	1.34901e-14	0.210748	0.827	0.838	2.69802e-11	PDGFRA
s1	6.48135e-13	0.221332	0.418	0.277	1.29627e-09	PLA2G2A
s1	1.19555e-12	0.205849	0.833	0.759	2.39109e-09	H1F0
s1	1.46832e-12	0.512554	0.427	0.376	2.93664e-09	DCD
s1	7.09059e-11	0.233429	0.934	0.903	1.41812e-07	ZEB2
s2	3.2114266979681e-322	0.745993	0.842	0.816	6.42285339593621e-319	EDNRB
s2	7.3046424430093e-310	1.20796	0.848	0.719	1.46093e-306	MEDAG
s2	1.12009e-307	0.230135	0.721	0.806	2.24018e-304	CSF3
s2	1.23092e-275	0.547365	0.714	0.743	2.46183e-272	IGFBP2
s2	1.19862e-270	1.23275	0.965	0.906	2.39724e-267	CD44
s2	2.54884e-264	1.0086	0.934	0.791	5.09769e-261	PTGES
s2	7.47112e-257	1.65573	0.925	0.801	1.49422e-253	TNFAIP6
s2	2.52459e-255	0.602598	0.765	0.635	5.04919e-252	FAM241A
s2	1.12497e-246	0.488592	0.662	0.735	2.24993e-243	AKR1C2
s2	8.66391e-232	1.07751	0.917	0.693	1.73278e-228	UAP1
s2	5.76174e-231	0.672998	0.875	0.678	1.15235e-227	HMGA1
s2	1.13947e-224	1.22589	0.962	0.894	2.27893e-221	TXN
s2	2.75211e-217	1.4401	0.954	0.859	5.50423e-214	SOD2
s2	6.11598e-210	1.18017	0.898	0.699	1.2232e-206	CYCS
s2	3.20465e-209	1.24023	0.757	0.606	6.4093e-206	AKR1C1
s2	1.35941e-200	1.11206	0.9	0.68	2.71882e-197	ATP1B3
s2	2.49609e-196	0.560371	0.816	0.703	4.99218e-193	FGF2
s2	2.96366e-186	0.262867	0.568	0.64	5.92733e-183	TFPI2
s2	6.35462e-182	1.06229	0.997	0.994	1.27092e-178	FTH1
s2	7.08719e-174	0.382536	0.767	0.342	1.41744e-170	TNFSF4
s2	2.25153e-173	1.01358	0.906	0.669	4.50306e-170	FGF7
s2	4.74552e-172	1.26807	0.848	0.841	9.49104e-169	CXCL1
s2	9.6925e-169	0.867665	0.934	0.802	1.9385e-165	SELENOK
s2	4.35046e-157	1.64816	0.827	0.652	8.70092e-154	CXCL3
s2	9.33506e-149	0.417321	0.702	0.681	1.86701e-145	IRF8
s2	1.3192e-148	0.858747	0.885	0.707	2.63841e-145	MEG8
s2	1.63103e-147	1.24442	0.928	0.857	3.26205e-144	C11orf96
s2	3.01685e-147	0.480266	0.802	0.65	6.0337e-144	FOSL1
s2	2.48184e-146	0.345942	0.813	0.762	4.96369e-143	HIST3H2A
s2	4.23588e-146	1.16784	0.805	0.655	8.47176e-143	CYP1B1
s2	1.47946e-145	0.641465	0.925	0.813	2.95893e-142	AXL
s2	1.99624e-138	0.984258	0.984	0.928	3.99248e-135	ANXA1
s2	7.92938e-135	0.893779	0.786	0.749	1.58588e-131	CXCL8
s2	1.00594e-133	0.886455	0.836	0.71	2.01187e-130	PTGS2
s2	7.69604e-128	0.694276	0.879	0.644	1.53921e-124	SLC39A14
s2	3.20389e-123	0.703381	0.937	0.874	6.40778e-120	PRRX2
s2	3.32437e-123	0.729182	0.991	0.934	6.64874e-120	NFKBIA
s2	2.74889e-122	0.549424	0.835	0.73	5.49777e-119	CYP7B1
s2	2.14574e-121	0.802321	0.898	0.742	4.29149e-118	HES4
s2	2.97635e-119	0.617166	0.835	0.65	5.9527e-116	ERRFI1
s2	1.33792e-118	0.937116	0.928	0.817	2.67584e-115	GEM
s2	1.04538e-113	0.732332	0.965	0.917	2.09076e-110	TNFAIP2
s2	1.87443e-113	0.344444	0.811	0.589	3.74886e-110	GCLM
s2	2.75798e-112	0.660778	0.988	0.926	5.51597e-109	CEBPB
s2	7.45368e-112	0.657814	0.938	0.86	1.49074e-108	VASN
s2	2.27136e-110	0.30111	0.555	0.428	4.54271e-107	IL23A
s2	1.67187e-109	0.364607	0.774	0.707	3.34374e-106	MTHFD2
s2	5.6516e-108	0.579813	0.726	0.689	1.13032e-104	HMOX1
s2	1.05334e-107	0.438804	0.733	0.704	2.10669e-104	C17orf58
s2	1.78794e-106	0.675794	0.726	0.605	3.57589e-103	PLIN2
s2	1.68144e-105	0.663661	0.804	0.74	3.36288e-102	CTSL
s2	6.06346e-105	0.359464	0.572	0.43	1.21269e-101	NR4A3
s2	2.68371e-104	0.553327	0.883	0.737	5.36743e-101	NINJ1
s2	9.48103e-104	1.37951	0.872	0.72	1.89621e-100	CXCL2
s2	1.58334e-102	0.782863	0.923	0.884	3.16669e-99	ICAM1
s2	4.46098e-102	1.02329	0.749	0.546	8.92197e-99	IL6
s2	5.34316e-102	0.714272	0.972	0.909	1.06863e-98	LDHA
s2	6.6881e-101	0.543163	0.836	0.737	1.33762e-97	GLA
s2	2.04375e-100	0.616757	0.792	0.55	4.0875e-97	KHDRBS3
s2	4.74299e-98	0.584709	0.739	0.539	9.48599e-95	CREM
s2	5.07255e-92	0.357767	0.693	0.642	1.01451e-88	CMSS1
s2	1.16361e-90	0.500337	0.796	0.603	2.32721e-87	RIPK2
s2	8.8315e-90	0.279384	0.678	0.441	1.7663e-86	MFSD2A
s2	2.27456e-88	0.381963	0.6	0.566	4.54912e-85	THAP2
s2	1.20851e-86	0.911675	0.86	0.867	2.41702e-83	BIRC3
s2	5.04827e-85	0.574927	0.799	0.595	1.00965e-81	IL1R1
s2	8.36156e-85	0.249354	0.844	0.806	1.67231e-81	CEBPA
s2	2.86556e-84	0.719975	0.947	0.92	5.73112e-81	LAMA4
s2	5.47866e-84	0.341768	0.794	0.811	1.09573e-80	LIFR
s2	1.1892e-83	0.726594	0.77	0.595	2.3784e-80	CLEC2B
s2	2.26367e-78	0.231352	0.581	0.533	4.52734e-75	IL1RL1
s2	8.41393e-77	0.346419	0.811	0.732	1.68279e-73	CLIC2
s2	2.96727e-76	0.663898	0.938	0.79	5.93454e-73	NR4A2
s2	1.72234e-74	0.352275	0.6	0.367	3.44467e-71	KCNK1
s2	2.01789e-74	0.539927	0.835	0.781	4.03579e-71	ADAMTS4
s2	4.99354e-74	0.459668	0.785	0.541	9.98708e-71	TNFAIP8
s2	6.09178e-74	0.507809	0.903	0.881	1.21836e-70	PGRMC1
s2	2.17803e-73	0.350924	0.69	0.563	4.35607e-70	TXNRD1
s2	7.62134e-73	0.206023	0.572	0.544	1.52427e-69	PTTG1
s2	7.72198e-73	0.482907	0.699	0.485	1.5444e-69	CSRP2
s2	1.73904e-71	0.22139	0.845	0.841	3.47808e-68	OLFML2A
s2	4.51542e-71	0.215616	0.737	0.47	9.03084e-68	ALCAM
s2	2.74742e-70	0.413753	0.814	0.773	5.49484e-67	IL33
s2	6.43388e-70	0.510342	0.82	0.69	1.28678e-66	MSX1
s2	3.44017e-68	0.221545	0.875	0.877	6.88034e-65	FGFBP2
s2	1.68902e-67	0.574792	0.866	0.744	3.37803e-64	EIF4A3
s2	3.45008e-67	0.338841	0.621	0.563	6.90015e-64	PTX3
s2	1.48887e-66	0.609518	0.757	0.695	2.97774e-63	CTSC
s2	2.02871e-66	0.239905	0.677	0.453	4.05741e-63	GJC1
s2	5.70144e-65	0.359417	0.824	0.749	1.14029e-61	ARID5A
s2	1.97075e-64	0.363274	0.702	0.583	3.9415e-61	GFPT2
s2	1.32626e-63	0.645602	0.978	0.926	2.65252e-60	MT2A
s2	3.08023e-63	0.220844	0.704	0.648	6.16046e-60	HIPK2
s2	8.23341e-62	0.392897	0.761	0.508	1.64668e-58	IVNS1ABP
s2	2.01242e-59	0.43813	0.786	0.686	4.02484e-56	METRNL
s2	5.18149e-59	0.224471	0.615	0.624	1.0363e-55	SERPINB9
s2	1.3837e-58	0.451374	0.779	0.632	2.76741e-55	UGDH
s2	2.2242e-58	0.537646	0.996	0.989	4.4484e-55	MT-CO1
s2	7.51443e-58	0.55151	0.883	0.759	1.50289e-54	CD55
s2	7.58867e-58	0.454861	0.888	0.806	1.51773e-54	NCOA7
s2	8.46988e-58	0.201076	0.696	0.634	1.69398e-54	DDIT4L
s2	1.2495e-57	0.298031	0.634	0.553	2.499e-54	FAM49A
s2	3.69605e-57	0.515385	0.954	0.954	7.3921e-54	TWIST1
s2	3.3589e-55	0.277992	0.752	0.566	6.71779e-52	PPIF
s2	3.74365e-54	0.379912	0.786	0.728	7.4873e-51	SNHG15
s2	6.9374e-54	0.468065	0.891	0.856	1.38748e-50	SDC2
s2	1.6488e-53	0.269718	0.805	0.527	3.2976e-50	LIF
s2	4.62941e-53	0.313629	0.704	0.63	9.25882e-50	HSPB8
s2	6.98472e-53	0.504531	0.78	0.726	1.39694e-49	MT1A
s2	7.1273e-53	0.462074	0.863	0.752	1.42546e-49	VCAM1
s2	8.12487e-53	0.384677	0.794	0.647	1.62497e-49	KLF5
s2	1.1678e-52	0.472174	0.667	0.764	2.3356e-49	CPE
s2	5.56632e-51	0.247152	0.745	0.657	1.11326e-47	NBEA
s2	1.84579e-50	0.501109	0.929	0.879	3.69158e-47	CRABP2
s2	4.1118e-50	0.416209	0.81	0.685	8.2236e-47	PLAUR
s2	1.47681e-49	0.27814	0.829	0.816	2.95361e-46	PGF
s2	1.63583e-49	0.413993	0.835	0.85	3.27165e-46	ITM2A
s2	2.11823e-49	0.283189	0.746	0.686	4.23646e-46	MITF
s2	7.13891e-49	0.411908	0.74	0.799	1.42778e-45	PDK4
s2	1.04395e-48	0.283466	0.667	0.572	2.0879e-45	COTL1
s2	3.3643e-48	0.471386	0.997	0.995	6.7286e-45	FTL
s2	5.82067e-48	0.325641	0.689	0.518	1.16413e-44	FAM180A
s2	9.58554e-48	0.538791	0.969	0.906	1.91711e-44	IER3
s2	8.37016e-47	0.434958	0.997	0.998	1.67403e-43	VIM
s2	1.77547e-45	0.226776	0.711	0.565	3.55094e-42	UPP1
s2	4.68396e-45	0.452716	0.699	0.525	9.36791e-42	TUBB2B
s2	4.69763e-45	0.400012	0.782	0.569	9.39525e-42	VGLL3
s2	8.68143e-45	0.304614	0.72	0.504	1.73629e-41	PLEKHO1
s2	1.76362e-44	0.417411	0.689	0.525	3.52723e-41	FAM107B
s2	1.84736e-44	0.40438	0.773	0.705	3.69472e-41	AKAP12
s2	3.06781e-44	0.400629	0.882	0.851	6.13562e-41	TFPI
s2	1.77896e-42	0.512299	0.883	0.723	3.55792e-39	TNFAIP3
s2	3.98706e-42	0.553629	0.909	0.843	7.97412e-39	GADD45A
s2	4.78772e-42	0.344284	0.968	0.92	9.57544e-39	MEG3
s2	7.80341e-42	0.361798	0.851	0.709	1.56068e-38	BNIP3L
s2	7.59576e-41	0.279494	0.842	0.61	1.51915e-37	PHLDA2
s2	1.50009e-40	0.273906	0.742	0.518	3.00018e-37	DUSP5
s2	1.54963e-40	0.2186	0.625	0.596	3.09926e-37	AGTR1
s2	2.02573e-37	0.341291	0.855	0.761	4.05147e-34	NDRG1
s2	3.21437e-37	0.391575	0.735	0.501	6.42874e-34	GPRC5A
s2	3.87599e-35	0.344913	0.645	0.577	7.75197e-32	PDPN
s2	1.28256e-34	0.31137	0.844	0.86	2.56511e-31	IL32
s2	2.6522e-34	0.200827	0.647	0.613	5.3044e-31	BMP2
s2	2.19189e-33	0.368785	0.724	0.568	4.38377e-30	PTGER3
s2	8.58124e-33	0.339442	0.67	0.51	1.71625e-29	INSIG1
s2	2.51098e-32	0.282853	0.819	0.794	5.02195e-29	CSF1
s2	6.5626e-32	0.354788	0.959	0.939	1.31252e-28	PLPP3
s2	2.44934e-30	0.25525	0.615	0.594	4.89868e-27	ARC
s2	7.38851e-30	0.207053	0.792	0.833	1.4777e-26	IRX1
s2	1.58376e-28	0.2767	0.795	0.612	3.16751e-25	CYGB
s2	2.47934e-28	0.317909	0.881	0.819	4.95867e-25	DLC1
s2	2.51859e-26	0.334559	0.944	0.906	5.03718e-23	EMP3
s2	2.95789e-26	0.202034	0.618	0.465	5.91579e-23	SMIM3
s2	8.33275e-26	0.237362	0.858	0.779	1.66655e-22	PLEKHA4
s2	4.12594e-25	0.283603	0.718	0.701	8.25189e-22	SFRP1
s2	6.25611e-25	0.25021	0.749	0.599	1.25122e-21	TNFRSF12A
s2	1.948e-24	0.246343	0.993	0.994	3.89599e-21	NEAT1
s2	4.00472e-23	0.229522	0.706	0.735	8.00945e-20	SPON2
s2	4.1322e-23	0.205791	0.715	0.714	8.26441e-20	GLRX5
s2	4.57858e-23	0.215225	0.758	0.584	9.15717e-20	ERN1
s2	3.30455e-22	0.2872	0.944	0.878	6.60909e-19	PMP22
s2	3.60665e-22	0.403246	0.796	0.8	7.21331e-19	CCL19
s2	7.76526e-22	0.351893	0.858	0.763	1.55305e-18	LINC02381
s2	1.39093e-21	0.204614	0.773	0.644	2.78185e-18	FZD7
s2	2.06806e-21	0.280232	0.671	0.544	4.13612e-18	ZNF703
s2	2.49389e-21	0.20235	0.774	0.743	4.98779e-18	LPAR1
s2	3.33311e-21	0.235796	0.945	0.869	6.66622e-18	NNMT
s2	1.62991e-20	0.286639	0.752	0.6	3.25981e-17	RUNX1
s2	3.65219e-20	0.254936	0.878	0.756	7.30439e-17	CRISPLD2
s2	2.61259e-19	0.213279	0.634	0.56	5.22517e-16	MLLT11
s2	8.2647e-17	0.272806	0.857	0.752	1.65294e-13	TUBB2A
s2	1.63683e-16	0.28157	0.82	0.803	3.27367e-13	MYC
s2	5.98943e-16	0.32273	0.872	0.778	1.19789e-12	IGFBP6
s2	3.78792e-14	0.27096	0.802	0.749	7.57584e-11	FILIP1L
s2	4.09234e-14	0.228053	0.785	0.637	8.18467e-11	THBS1
s2	7.78227e-12	0.21671	0.709	0.616	1.55645e-08	FABP5
s2	4.30793e-11	0.202293	0.568	0.692	8.61586e-08	G0S2
s2	1.13728e-10	0.206747	0.705	0.662	2.27455e-07	BASP1
s2	7.27235e-10	0.235153	0.761	0.692	1.45447e-06	TCIM
s2	3.73044e-05	0.206617	0.922	0.935	0.0746088	TIMP3
s3	1.06174e-204	1.95176	0.846	0.658	2.12347e-201	HSPA6
s3	1.32889e-200	1.43622	0.981	0.853	2.65777e-197	IER5L
s3	1.36877e-165	1.27086	0.996	0.99	2.73755e-162	HSPA1B
s3	7.54148e-157	1.24812	0.938	0.796	1.5083e-153	ID3
s3	9.03872e-157	0.346039	0.864	0.606	1.80774e-153	SYP
s3	1.24156e-150	1.16527	0.982	0.943	2.48312e-147	DNAJB1
s3	1.8767e-144	1.16627	0.998	0.983	3.7534e-141	HSPB1
s3	2.74881e-144	1.14401	0.998	0.996	5.49762e-141	HSPA1A
s3	8.23163e-141	0.975505	0.906	0.718	1.64633e-137	ID1
s3	1.98686e-134	0.287384	0.882	0.745	3.97372e-131	HES5
s3	1.23835e-125	1.13628	0.924	0.814	2.4767e-122	RASD1
s3	4.14622e-122	0.898595	0.913	0.788	8.29243e-119	CDKN1C
s3	1.36421e-119	1.31573	0.898	0.803	2.72843e-116	CRYAB
s3	1.65164e-113	0.730701	1	0.998	3.30327e-110	MALAT1
s3	2.18709e-111	1.01707	0.641	0.673	4.37417e-108	G0S2
s3	3.3759e-111	0.946975	0.885	0.796	6.75179e-108	ID2
s3	3.1723e-104	1.03826	0.989	0.947	6.34461e-101	GADD45B
s3	1.89466e-102	0.236943	0.574	0.469	3.78933e-99	C9orf47
s3	5.85312e-101	0.832284	0.747	0.623	1.17062e-97	RGS2
s3	2.86558e-94	1.03105	0.973	0.935	5.73116e-91	HES1
s3	3.89268e-94	0.977273	0.951	0.835	7.78535e-91	CYR61
s3	3.54884e-92	0.229311	0.816	0.631	7.09769e-89	POU3F1
s3	6.75792e-92	0.252468	0.846	0.7	1.35158e-88	RND1
s3	1.03267e-88	0.26497	0.553	0.368	2.06534e-85	PARD6G-AS1
s3	2.47888e-88	0.583393	0.698	0.536	4.95777e-85	AL118516.1
s3	3.27821e-88	0.83533	0.995	0.991	6.55643e-85	HSP90AA1
s3	6.53659e-88	0.311836	0.657	0.469	1.30732e-84	NRARP
s3	2.53631e-86	0.912095	0.804	0.62	5.07262e-83	ADM
s3	3.7943e-86	0.923859	0.804	0.679	7.5886e-83	GADD45G
s3	2.29144e-85	0.338432	0.705	0.561	4.58288e-82	HBEGF
s3	1.33044e-83	0.670863	0.8	0.559	2.66087e-80	ARC
s3	2.62253e-82	0.736338	0.892	0.768	5.24507e-79	PDK4
s3	3.62861e-81	0.810591	0.92	0.871	7.25722e-78	SOX4
s3	5.60802e-80	0.416923	0.85	0.635	1.1216e-76	TNFSF9
s3	2.01177e-75	0.568279	0.848	0.691	4.02354e-72	ANGPTL4
s3	9.16372e-72	0.813964	0.942	0.927	1.83274e-68	SAT1
s3	4.68958e-71	0.353985	0.398	0.444	9.37916e-68	EGOT
s3	2.4299e-70	0.332658	0.625	0.696	4.8598e-67	BHLHE22
s3	2.71429e-66	0.755837	0.995	0.971	5.42857e-63	DUSP1
s3	2.80612e-65	0.367208	0.779	0.616	5.61224e-62	HIST1H1C
s3	1.23617e-60	0.587158	0.587	0.513	2.47233e-57	SGK1
s3	6.09531e-59	0.495785	0.758	0.662	1.21906e-55	ZNF503
s3	1.66829e-56	0.637392	0.871	0.831	3.33657e-53	TUBA1A
s3	6.13604e-56	0.542104	0.984	0.978	1.22721e-52	JUN
s3	5.37589e-55	0.449508	0.618	0.562	1.07518e-51	PLK2
s3	1.7057e-54	0.306076	0.693	0.626	3.41139e-51	PRMT9
s3	2.07162e-54	0.679995	0.777	0.671	4.14324e-51	DDIT4
s3	2.71794e-54	0.520005	0.749	0.674	5.43588e-51	TOB1
s3	6.88094e-54	0.431244	0.707	0.547	1.37619e-50	HSPA2
s3	5.19335e-53	0.264062	0.473	0.446	1.03867e-49	FOXC1
s3	1.39497e-52	0.751815	0.968	0.908	2.78994e-49	IER3
s3	4.26862e-52	0.528253	0.657	0.604	8.53725e-49	ID4
s3	1.29572e-51	0.504006	0.995	0.989	2.59144e-48	MT-CO1
s3	2.86705e-51	0.689003	0.657	0.439	5.73411e-48	RRAD
s3	7.47667e-51	0.603762	0.783	0.63	1.49533e-47	PHLDA2
s3	3.79061e-50	0.478337	0.505	0.397	7.58122e-47	KCNE4
s3	4.71627e-49	0.560906	0.703	0.516	9.43255e-46	GPRC5A
s3	3.39895e-47	0.486272	0.873	0.832	6.79789e-44	EMX2
s3	1.45471e-46	0.250948	0.334	0.369	2.90941e-43	KCNMA1
s3	1.02417e-44	0.21371	0.753	0.717	2.04834e-41	AC108134.2
s3	1.06031e-44	0.360248	0.733	0.581	2.12063e-41	PTGER4
s3	1.10736e-44	0.515643	0.822	0.823	2.21472e-41	TENT5A
s3	5.21266e-44	0.25314	0.76	0.441	1.04253e-40	COL11A1
s3	3.93825e-43	0.301834	0.783	0.687	7.8765e-40	ARL4D
s3	4.92756e-42	0.339227	0.293	0.306	9.85513e-39	CCL26
s3	5.59004e-42	0.291001	0.853	0.68	1.11801e-38	CXCR4
s3	2.33482e-40	0.394055	0.724	0.658	4.66964e-37	SNAI1
s3	6.34579e-40	0.351687	0.633	0.535	1.26916e-36	PEG10
s3	1.40019e-39	0.297042	0.58	0.657	2.80039e-36	ZNF331
s3	2.92164e-39	0.338188	0.558	0.367	5.84327e-36	TCEAL7
s3	1.61139e-37	0.328554	0.687	0.605	3.22279e-34	NXN
s3	3.5993e-36	0.506148	0.959	0.934	7.1986e-33	CEBPB
s3	1.44735e-33	0.218235	0.557	0.63	2.89471e-30	ERN1
s3	1.61259e-33	0.28608	0.648	0.743	3.22518e-30	NR2F2
s3	2.54981e-33	0.203431	0.594	0.559	5.09963e-30	SOCS1
s3	2.07493e-31	0.43626	0.892	0.876	4.14985e-28	VEGFA
s3	1.00503e-30	0.363093	0.869	0.859	2.01005e-27	CKB
s3	8.90734e-30	0.405408	0.989	0.984	1.78147e-26	JUNB
s3	8.70278e-29	0.45075	0.942	0.941	1.74056e-25	RND3
s3	3.8204e-26	0.330017	0.73	0.747	7.64081e-23	CCDC71L
s3	1.03135e-25	0.309768	0.64	0.718	2.06269e-22	TCIM
s3	2.30047e-25	0.352733	0.825	0.768	4.60094e-22	KCNQ1OT1
s3	2.59522e-25	0.339187	0.855	0.815	5.19045e-22	ISG15
s3	1.63611e-24	0.520385	0.779	0.719	3.27222e-21	CTGF
s3	1.70813e-24	0.230834	0.77	0.784	3.41626e-21	LINC02381
s3	3.87489e-24	0.441552	0.845	0.799	7.74979e-21	MYC
s3	2.87389e-23	0.267104	0.682	0.553	5.74779e-20	MLLT11
s3	6.72428e-23	0.366962	0.795	0.829	1.34486e-19	MAFB
s3	8.82448e-23	0.339222	0.693	0.727	1.7649e-19	ADAMTS1
s3	1.53186e-22	0.303724	0.986	0.953	3.06373e-19	FOS
s3	3.86939e-22	0.334563	0.94	0.828	7.73877e-19	BTG2
s3	3.91585e-22	0.2834	0.581	0.56	7.83169e-19	NRP2
s3	9.80506e-22	0.214281	0.687	0.8	1.96101e-18	TM4SF1
s3	1.96072e-21	0.533362	0.958	0.943	3.92143e-18	NFKBIA
s3	1.38091e-18	0.287985	0.811	0.828	2.76182e-15	RHOB
s3	8.12505e-18	0.396148	0.905	0.893	1.62501e-14	RGS16
s3	1.04381e-17	0.204325	0.652	0.738	2.08762e-14	TSC22D1
s3	1.65682e-15	0.317805	0.986	0.979	3.31364e-12	ZFP36
s3	7.95797e-15	0.253242	0.829	0.817	1.59159e-11	NR4A2
s3	8.48452e-15	0.248273	1	0.993	1.6969e-11	NEAT1
s3	1.23435e-14	0.338219	0.915	0.85	2.46869e-11	ATF3
s3	2.05272e-14	0.222112	0.829	0.84	4.10544e-11	KRT10
s3	2.31811e-13	0.260457	0.998	0.998	4.63623e-10	MT-CO3
s3	6.21659e-12	0.325834	0.878	0.852	1.24332e-08	GADD45A
s3	2.27789e-11	0.493193	0.894	0.887	4.55577e-08	CCL2
s3	7.60851e-11	0.292984	0.784	0.727	1.5217e-07	MT1A
s3	1.48153e-10	0.398809	0.965	0.969	2.96305e-07	CEBPD
s3	2.53228e-10	0.269371	0.924	0.885	5.06456e-07	SPRY1
s3	7.54996e-05	0.201402	0.539	0.594	0.150999	IL6
s3	0.000134915	0.230491	0.837	0.871	0.26983	BIRC3
s4	0	0.91814	0.913	0.737	0	SLPI
s4	0	0.424493	0.904	0.796	0	MATN4
s4	3.16979e-303	1.62405	0.931	0.569	6.33958e-300	WISP2
s4	1.69725e-286	0.709345	0.934	0.731	3.3945e-283	CES1
s4	8.40497e-265	1.64318	0.977	0.731	1.68099e-261	SFRP2
s4	1.3739e-250	1.47187	0.96	0.804	2.74779e-247	PI16
s4	4.99306e-242	1.46186	0.996	0.915	9.98611e-239	FBLN1
s4	7.47004e-208	0.238994	0.803	0.588	1.49401e-204	CPVL
s4	9.16073e-179	0.775447	0.944	0.769	1.83215e-175	ITIH5
s4	1.27833e-178	0.457469	0.829	0.611	2.55667e-175	SEMA3B
s4	2.00037e-176	1.06134	1	0.987	4.00073e-173	DCN
s4	4.58051e-175	0.392314	0.886	0.775	9.16102e-172	WIF1
s4	1.08845e-172	0.335355	0.882	0.697	2.1769e-169	ELANE
s4	1.2968e-155	0.851331	0.933	0.748	2.5936e-152	PDGFRL
s4	3.70118e-150	0.517041	0.923	0.78	7.40236e-147	ANGPTL5
s4	1.51847e-149	0.915027	0.842	0.434	3.03694e-146	CTHRC1
s4	1.72485e-145	0.446799	0.717	0.346	3.4497e-142	DPP4
s4	2.49e-145	1.43064	0.998	0.961	4.98001e-142	CFD
s4	6.16348e-142	0.815502	0.971	0.805	1.2327e-138	PLTP
s4	1.78753e-141	0.981794	0.954	0.851	3.57506e-138	TNXB
s4	2.26893e-141	1.0205	0.998	0.908	4.53787e-138	MMP2
s4	7.40203e-139	0.826207	0.886	0.661	1.48041e-135	ACKR3
s4	1.48069e-135	0.736704	0.917	0.731	2.96137e-132	PPIC
s4	6.09677e-129	0.495261	0.908	0.778	1.21935e-125	CLEC3B
s4	1.25989e-128	0.308301	0.877	0.748	2.51979e-125	FAM180B
s4	1.64706e-123	0.821769	0.996	0.978	3.29412e-120	CCDC80
s4	3.95591e-121	0.374838	0.911	0.816	7.91183e-118	IGSF10
s4	6.49161e-121	0.807513	0.961	0.822	1.29832e-117	HTRA1
s4	2.94523e-120	0.656814	0.931	0.768	5.89047e-117	SCPEP1
s4	6.45158e-118	0.784519	0.961	0.775	1.29032e-114	NBL1
s4	3.38532e-113	0.721878	0.94	0.782	6.77064e-110	ECM1
s4	5.37078e-112	0.847948	0.998	0.963	1.07416e-108	CST3
s4	3.29394e-109	0.352433	0.869	0.763	6.58788e-106	QPCT
s4	1.19282e-108	0.462402	0.934	0.829	2.38563e-105	CD34
s4	2.39363e-108	1.05812	0.934	0.77	4.78727e-105	ELN
s4	6.86592e-108	0.841223	0.96	0.861	1.37318e-104	SERPINF1
s4	2.2295e-106	0.778592	0.99	0.913	4.45901e-103	PCOLCE
s4	3.70733e-106	0.750489	0.919	0.723	7.41467e-103	ANGPTL1
s4	8.83043e-106	0.545693	0.961	0.792	1.76609e-102	SVEP1
s4	9.0495e-106	0.818925	0.994	0.92	1.8099e-102	SPARC
s4	2.44122e-105	0.739614	0.977	0.892	4.88244e-102	CTSK
s4	1.35197e-104	0.633582	0.921	0.693	2.70395e-101	LOX
s4	5.44446e-103	0.733734	0.973	0.902	1.08889e-99	FGL2
s4	1.57207e-98	0.675681	0.961	0.785	3.14413e-95	MRC2
s4	4.14962e-97	0.751976	0.977	0.784	8.29924e-94	CD248
s4	2.57229e-95	0.56439	0.759	0.498	5.14459e-92	SEMA3C
s4	9.38384e-93	1.0513	0.994	0.978	1.87677e-89	COL1A2
s4	1.05229e-92	0.746526	0.987	0.878	2.10458e-89	FBLN2
s4	3.55966e-92	1.01032	0.996	0.958	7.11933e-89	COL3A1
s4	2.6316e-90	0.338579	0.85	0.646	5.2632e-87	CORIN
s4	3.62101e-90	0.60059	0.848	0.679	7.24203e-87	CERCAM
s4	9.38686e-89	0.602221	0.996	0.991	1.87737e-85	COL6A2
s4	1.17062e-88	0.700769	0.981	0.918	2.34125e-85	C1R
s4	1.20017e-87	0.704879	0.979	0.886	2.40035e-84	FBN1
s4	9.86491e-87	0.253387	0.888	0.713	1.97298e-83	GLDN
s4	4.1128e-83	0.574114	0.919	0.748	8.22561e-80	MMP23B
s4	6.1423e-82	0.562875	0.886	0.689	1.22846e-78	PODN
s4	1.75647e-80	0.580643	0.975	0.844	3.51294e-77	AEBP1
s4	5.23281e-80	0.707249	0.983	0.902	1.04656e-76	PLAC9
s4	1.3613e-79	1.02304	0.996	0.981	2.7226e-76	COL1A1
s4	1.80175e-78	0.595129	0.996	0.971	3.6035e-75	COL6A1
s4	1.03247e-75	0.7272	0.915	0.735	2.06495e-72	COL5A1
s4	1.07531e-75	0.75309	0.994	0.971	2.15062e-72	CXCL14
s4	2.65929e-75	0.208835	0.607	0.518	5.31858e-72	PIEZO2
s4	4.6609e-75	0.309267	0.902	0.769	9.32179e-72	GREM2
s4	1.10236e-73	0.49695	0.958	0.778	2.20472e-70	FBLN5
s4	4.41291e-71	0.578342	0.985	0.904	8.82581e-68	FSTL1
s4	2.10909e-70	0.493916	0.99	0.904	4.21818e-67	TIMP2
s4	5.00445e-69	0.570049	0.919	0.711	1.00089e-65	THBS2
s4	5.41885e-68	0.215147	0.815	0.686	1.08377e-64	DSP
s4	1.06811e-67	0.234923	0.782	0.547	2.13622e-64	C1QTNF4
s4	1.39504e-67	0.391701	0.904	0.702	2.79007e-64	MGST1
s4	1.36301e-66	0.34705	0.913	0.738	2.72601e-63	SCARA5
s4	3.91468e-66	0.483598	0.83	0.572	7.82936e-63	P4HA2
s4	2.00613e-65	0.422175	0.836	0.755	4.01225e-62	KRT1
s4	3.10728e-65	0.544377	0.983	0.898	6.21456e-62	FN1
s4	2.95031e-64	0.50677	0.919	0.78	5.90062e-61	CYBRD1
s4	1.06856e-63	0.560967	0.95	0.834	2.13712e-60	SLIT3
s4	1.33413e-63	0.546157	0.869	0.649	2.66827e-60	GAS1
s4	3.71744e-63	0.545445	0.921	0.781	7.43489e-60	COL14A1
s4	3.68473e-62	0.353525	0.875	0.759	7.36945e-59	CHRDL1
s4	4.09513e-62	0.329757	0.884	0.714	8.19026e-59	OSR1
s4	5.34692e-62	0.40921	0.788	0.56	1.06938e-58	CREB5
s4	7.39249e-61	0.587943	0.998	0.982	1.4785e-57	GSN
s4	9.42613e-59	0.400353	0.884	0.803	1.88523e-55	OLFML3
s4	9.81768e-59	0.383068	0.99	0.907	1.96354e-55	C1S
s4	3.90546e-58	0.458033	0.815	0.552	7.81092e-55	OMD
s4	1.37049e-56	0.36944	0.981	0.858	2.74099e-53	LTBP1
s4	1.32485e-55	0.51266	0.857	0.653	2.6497e-52	GAS6
s4	3.50251e-55	0.229259	0.767	0.614	7.00502e-52	TSPAN8
s4	3.39169e-54	0.460413	0.919	0.812	6.78337e-51	CLEC11A
s4	4.11802e-54	0.317401	0.988	0.906	8.23604e-51	CXCL12
s4	6.66808e-53	0.471816	0.958	0.849	1.33362e-49	TWIST2
s4	2.55371e-52	0.386638	0.74	0.536	5.10742e-49	CHPF
s4	8.36633e-51	0.413555	0.855	0.736	1.67327e-47	ITGBL1
s4	2.52652e-50	0.348382	0.929	0.796	5.05305e-47	LRRN4CL
s4	4.99717e-49	0.419585	0.934	0.769	9.99434e-46	ECM2
s4	3.96383e-48	0.435691	0.952	0.912	7.92765e-45	MFAP4
s4	3.62306e-47	0.257497	0.809	0.682	7.24612e-44	LEPR
s4	7.84954e-47	0.464623	0.979	0.907	1.56991e-43	SERPINH1
s4	4.88364e-46	0.352275	0.792	0.757	9.76728e-43	SFN
s4	1.40358e-45	0.413359	0.908	0.76	2.80716e-42	PRELP
s4	4.21847e-45	0.497402	0.933	0.772	8.43695e-42	IGFBP6
s4	2.37511e-44	0.540364	0.894	0.728	4.75023e-41	OGN
s4	6.26975e-44	0.358576	0.992	0.939	1.25395e-40	CFH
s4	1.00692e-43	0.20903	0.588	0.446	2.01385e-40	UCHL1
s4	1.46929e-43	0.357924	0.782	0.604	2.93858e-40	SSC5D
s4	1.81625e-43	0.466199	0.967	0.881	3.63249e-40	IGFBP4
s4	2.60245e-43	0.396764	0.855	0.656	5.20491e-40	CPXM1
s4	2.7962e-43	0.411979	0.998	0.998	5.5924e-40	S100A6
s4	2.73582e-42	0.263156	0.911	0.773	5.47165e-39	CP
s4	1.05764e-41	0.258266	0.9	0.679	2.11528e-38	ARHGAP29
s4	4.09293e-41	0.343459	0.99	0.945	8.18587e-38	SERPING1
s4	1.08814e-40	0.413581	0.958	0.858	2.17628e-37	COL5A2
s4	1.49913e-40	0.365039	0.802	0.613	2.99825e-37	FAP
s4	2.33631e-40	0.283166	0.566	0.359	4.67262e-37	C1QTNF3
s4	1.21088e-39	0.371805	0.89	0.792	2.42175e-36	ISLR
s4	3.38881e-39	0.336586	0.94	0.798	6.77762e-36	TPPP3
s4	1.36181e-38	0.316856	0.788	0.615	2.72363e-35	SMOC2
s4	2.40941e-37	0.334811	0.881	0.714	4.81882e-34	IFI6
s4	3.9234e-36	0.214822	0.796	0.69	7.8468e-33	AKR1C3
s4	1.38856e-35	0.415493	0.977	0.936	2.77713e-32	MGP
s4	2.5289e-35	0.287625	0.765	0.647	5.05779e-32	PRDX4
s4	5.11198e-35	0.414476	0.992	0.951	1.0224e-31	SOD3
s4	9.06371e-35	0.365107	0.748	0.547	1.81274e-31	PERP
s4	1.36987e-34	0.303478	0.963	0.872	2.73975e-31	NOVA1
s4	3.87394e-34	0.23944	0.981	0.936	7.74788e-31	TIMP1
s4	1.21413e-33	0.383513	0.969	0.84	2.42826e-30	HSPG2
s4	1.02777e-32	0.300991	0.938	0.767	2.05555e-29	EFEMP1
s4	1.04457e-32	0.315249	0.769	0.585	2.08915e-29	ADAMTS2
s4	3.21471e-32	0.435895	0.95	0.816	6.42943e-29	MXRA5
s4	7.72966e-32	0.35284	0.956	0.861	1.54593e-28	CAV1
s4	8.49539e-31	0.299182	0.884	0.749	1.69908e-27	FKBP10
s4	8.54665e-31	0.331114	0.852	0.747	1.70933e-27	COPZ2
s4	5.41812e-30	0.207462	0.908	0.754	1.08362e-26	VIT
s4	4.82779e-29	0.33195	0.846	0.679	9.65558e-26	ANK2
s4	5.97117e-29	0.348371	0.896	0.759	1.19423e-25	CRISPLD2
s4	9.27755e-29	0.2928	0.94	0.804	1.85551e-25	CAVIN3
s4	1.53759e-27	0.360808	0.89	0.763	3.07519e-24	APCDD1
s4	2.40721e-27	0.250144	0.867	0.674	4.81442e-24	CELF2
s4	3.11013e-27	0.340748	0.852	0.645	6.22027e-24	MFAP5
s4	3.58405e-27	0.321493	0.992	0.974	7.1681e-24	CD63
s4	4.67575e-27	0.317853	0.925	0.785	9.35149e-24	CRIP1
s4	1.78466e-26	0.300381	0.811	0.727	3.56932e-23	VEGFB
s4	1.88099e-26	0.256165	0.936	0.822	3.76198e-23	EMX2
s4	7.80526e-26	0.251889	0.811	0.741	1.56105e-22	RCN3
s4	1.99928e-25	0.31462	0.975	0.924	3.99856e-22	LRP1
s4	1.39995e-24	0.22102	0.701	0.554	2.79989e-21	P3H3
s4	1.93707e-24	0.260751	0.95	0.845	3.87413e-21	CKB
s4	4.96141e-24	0.312764	0.846	0.694	9.92282e-21	OSR2
s4	5.21927e-24	0.273104	0.769	0.664	1.04385e-20	GXYLT2
s4	1.32452e-23	0.251911	0.813	0.715	2.64904e-20	EFEMP2
s4	4.67597e-23	0.204428	0.694	0.474	9.35194e-20	GREM1
s4	5.86569e-23	0.272417	0.852	0.798	1.17314e-19	KRT5
s4	8.5693e-23	0.279877	0.931	0.81	1.71386e-19	MT1X
s4	1.0106e-22	0.210384	0.802	0.661	2.02119e-19	PTGFR
s4	1.27262e-22	0.200421	0.765	0.629	2.54524e-19	ALDH1A1
s4	1.33907e-22	0.228419	0.796	0.682	2.67814e-19	P3H1
s4	1.34962e-22	0.305939	0.95	0.883	2.69925e-19	PDGFRB
s4	1.53888e-22	0.202891	0.865	0.706	3.07776e-19	CNTN1
s4	1.9508e-22	0.29422	0.96	0.898	3.9016e-19	MFGE8
s4	2.65946e-22	0.255312	0.902	0.762	5.31892e-19	CD55
s4	3.59402e-22	0.287508	0.911	0.839	7.18803e-19	LY6E
s4	5.23461e-22	0.22888	0.819	0.645	1.04692e-18	BASP1
s4	6.74851e-22	0.245052	0.877	0.725	1.3497e-18	AQP1
s4	7.60824e-22	0.35168	0.915	0.807	1.52165e-18	TENT5A
s4	1.64474e-21	0.26599	0.817	0.693	3.28948e-18	MFAP2
s4	1.66181e-20	0.235549	0.973	0.938	3.32362e-17	PLPP3
s4	1.91553e-20	0.204351	0.563	0.421	3.83106e-17	CILP
s4	2.31762e-20	0.238652	0.792	0.638	4.63525e-17	SPON1
s4	5.88301e-20	0.204967	0.921	0.813	1.1766e-16	CYBA
s4	9.92246e-20	0.259848	0.882	0.811	1.98449e-16	FHL1
s4	1.13339e-19	0.225493	0.846	0.712	2.26677e-16	CTSZ
s4	1.66212e-19	0.234034	0.923	0.828	3.32424e-16	MMP14
s4	5.90287e-19	0.273202	0.965	0.919	1.18057e-15	ADIRF
s4	2.99495e-18	0.248245	0.95	0.881	5.98989e-15	PMP22
s4	1.03311e-17	0.24054	0.886	0.77	2.06622e-14	EMILIN1
s4	1.68716e-17	0.504336	0.965	0.939	3.37432e-14	PTGDS
s4	1.808e-17	0.202368	0.975	0.925	3.61599e-14	TIMP3
s4	7.67326e-17	0.231215	0.913	0.826	1.53465e-13	NUPR1
s4	1.16321e-16	0.258034	0.921	0.865	2.32643e-13	FXYD1
s4	1.89969e-16	0.232542	0.825	0.729	3.79937e-13	LOXL1
s4	4.72441e-16	0.20481	0.705	0.576	9.44881e-13	GPX8
s4	6.58353e-16	0.232019	0.915	0.852	1.31671e-12	LGALS3BP
s4	7.21768e-16	0.216181	0.938	0.84	1.44354e-12	DST
s4	1.40806e-15	0.228309	0.971	0.927	2.81612e-12	SELENOP
s4	3.69552e-15	0.204919	0.759	0.723	7.39105e-12	ITGB5
s4	4.34253e-15	0.294399	0.944	0.895	8.68505e-12	PTN
s4	1.41595e-14	0.209478	0.782	0.669	2.8319e-11	HTRA3
s4	4.75561e-14	0.203623	0.871	0.729	9.51121e-11	FST
s4	1.18785e-13	0.238835	0.917	0.868	2.37571e-10	VASN
s4	5.41289e-13	0.216459	0.896	0.852	1.08258e-09	DPT
s4	1.85573e-12	0.239864	0.568	0.443	3.71145e-09	THBS4
s4	3.34016e-12	0.259893	0.973	0.929	6.68032e-09	MT2A
cluster: the cluster id
p_val: the test P-value
avg_logFC: the ln fold change of the average expression
pct.1: the percentage of cells expressing the gene in the cluster
pct.2: the percentage of cells expressing the gene in the others
p_val_adj: the adjusted P-value
gene: the gene symbol
