## Supplementary material for "Single-cell RNA-seq reveals lineage-specific regulatory changes of fibroblasts and vascular endothelial cells in keloid": Table S5

### Sheet: Sheet1
Table S5. Genes which expression changed as a function of the pseudotime inferred by Monocle.
gene	cluster	Transcription Factor
ABHD5	I	NO
ABL2	I	NO
AC013394.1	I	NO
AC015912.3	I	NO
AC016831.5	I	NO
AC016831.7	I	NO
AC108134.2	I	NO
ADAMTS4	I	NO
ADM	I	NO
AFDN	I	NO
AFF4	I	YES
AHDC1	I	NO
AKR1C1	I	NO
AMD1	I	NO
ANGPTL4	I	NO
ANKRD11	I	NO
ANKRD28	I	NO
APOC1	I	NO
APOD	I	NO
APOE	I	NO
ARC	I	NO
ARID4A	I	YES
ARID4B	I	YES
ARID5B	I	YES
ARL4A	I	NO
ASH1L	I	YES
ASXL1	I	NO
ATF3	I	YES
ATP1A1	I	NO
ATP6V0A1	I	NO
AVPR1A	I	NO
BAG3	I	NO
BCL2	I	NO
BCL6	I	YES
BHLHE22	I	YES
BHLHE40	I	YES
BIRC3	I	NO
BRD2	I	NO
BTG1	I	NO
C11orf96	I	NO
C3orf58	I	NO
CBLB	I	NO
CCDC71L	I	NO
CCL2	I	NO
CCL26	I	NO
CCT4	I	NO
CD44	I	NO
CDC42EP4	I	NO
CDH19	I	NO
CDKN1A	I	NO
CDKN2AIP	I	NO
CEBPB	I	YES
CEBPD	I	YES
CEBPZ	I	YES
CHD1	I	NO
CHD2	I	NO
CHORDC1	I	NO
CKB	I	NO
CNOT2	I	NO
CRYAB	I	NO
CTH	I	NO
CXCL1	I	NO
CXCL2	I	NO
CXCL3	I	NO
CXCR4	I	NO
CYP1B1	I	NO
DDIT3	I	YES
DDIT4L	I	NO
DDX21	I	NO
DDX24	I	NO
DDX3X	I	NO
DDX5	I	NO
DIO3	I	NO
DLL1	I	NO
DNAJA1	I	NO
EDNRB	I	NO
EIF4A1	I	NO
EIF4A2	I	NO
EIF4A3	I	NO
EIF4E	I	NO
EIF5	I	NO
ELL2	I	NO
EMCN	I	NO
EMP1	I	NO
EPB41L2	I	NO
ERN1	I	NO
ERRFI1	I	NO
ETNK1	I	NO
ETS2	I	YES
FADS3	I	NO
FGF7	I	NO
FILIP1L	I	NO
FNBP4	I	NO
FOXO3	I	YES
FUS	I	NO
G0S2	I	NO
GABARAPL1	I	NO
GADD45A	I	NO
GADD45B	I	NO
GADD45G	I	NO
GLUL	I	NO
GPBP1	I	NO
GPC3	I	NO
GPRC5A	I	NO
H2AFX	I	NO
H3F3B	I	NO
HBEGF	I	NO
HGF	I	NO
HIPK3	I	NO
HMGCS1	I	NO
HMOX1	I	NO
HNRNPA2B1	I	NO
HNRNPDL	I	NO
HNRNPH1	I	NO
HNRNPH3	I	NO
HSP90AA1	I	NO
HSP90AB1	I	NO
HSPA8	I	NO
HSPA9	I	NO
HSPB8	I	NO
HSPD1	I	NO
HSPE1	I	NO
HSPH1	I	NO
ICAM1	I	NO
ID1	I	YES
ID3	I	YES
IER3	I	NO
IFI16	I	YES
IFRD1	I	NO
IGFBP3	I	NO
IL1RL1	I	NO
IL6	I	NO
INTS6	I	NO
IRF1	I	YES
IRF2BP2	I	NO
IRF8	I	YES
IRX2	I	YES
ITM2A	I	NO
JARID2	I	YES
JMJD1C	I	NO
KLF4	I	YES
KLF5	I	YES
KLF9	I	YES
KMT2A	I	YES
KMT2E	I	YES
KPNA2	I	NO
KRT14	I	NO
KRT5	I	NO
LAMA4	I	NO
LARP4	I	NO
LIFR	I	NO
LINC02381	I	NO
LMO4	I	NO
LSMEM1	I	NO
LUC7L3	I	NO
LUZP1	I	NO
MAFA	I	YES
MAFF	I	YES
MAP3K8	I	NO
MAT2A	I	NO
MATR3.1	I	NO
MECP2	I	YES
MEG3	I	NO
MEG8	I	NO
MEIS2	I	YES
MGST1	I	NO
MID1IP1	I	NO
MIDN	I	NO
MIR222HG	I	NO
MKNK2	I	NO
MSX1	I	YES
MT1A	I	NO
MT1M	I	NO
MT1X	I	NO
MT2A	I	NO
MT-CO1	I	NO
MYC	I	YES
MYLIP	I	NO
NAMPT	I	NO
NASP	I	NO
NBEAL1	I	NO
NCL	I	NO
NCOA7	I	YES
NDRG1	I	NO
NEAT1	I	NO
NECTIN3	I	NO
NEGR1	I	NO
NFIL3	I	YES
NFKBIA	I	YES
NMD3	I	NO
NOP56	I	NO
NOP58	I	NO
NPEPPS	I	NO
NPIPB5	I	NO
NR2F2	I	YES
NR3C1	I	YES
NR4A2	I	YES
NSD3	I	NO
NUFIP2	I	NO
NUP153	I	NO
OGT	I	NO
PABPC4	I	NO
PAXBP1	I	YES
PCF11	I	NO
PCM1	I	NO
PDK4	I	NO
PEG10	I	NO
PER1	I	NO
PFKFB3	I	NO
PGF	I	NO
PHF3	I	NO
PHLDA1	I	NO
PHLDA2	I	NO
PIP5K1A	I	NO
PLEKHA4	I	NO
PLIN2	I	NO
PLSCR1	I	NO
PNRC1	I	NO
POU3F1	I	YES
PPP1R15B	I	NO
PRDM8	I	YES
PRPF4B	I	NO
PSME4	I	NO
PTGER4	I	NO
PTMA	I	NO
PTPRK	I	NO
RALGAPA1	I	NO
RASL11A	I	NO
RASSF5	I	NO
RBBP6	I	NO
RBM39	I	NO
RBM8A	I	NO
RC3H1	I	YES
REL	I	YES
RGPD5	I	NO
RHOU	I	NO
RNASEK	I	NO
RNF168	I	NO
RPL26	I	NO
RPL34	I	NO
RPL38	I	NO
RPL39	I	NO
RSRC2	I	NO
RSRP1	I	NO
RTL5	I	NO
S100A2	I	NO
SAP18	I	NO
SASH1	I	NO
SAT1	I	NO
SEMA4A	I	NO
SERTAD1	I	NO
SESN1	I	NO
SFPQ	I	YES
SIK3	I	NO
SIRT1	I	NO
SLC25A36	I	NO
SLC2A3	I	NO
SLC4A7	I	NO
SMAD3	I	YES
SMC5	I	NO
SMCHD1	I	NO
SMG1	I	NO
SNHG12	I	NO
SNHG15	I	NO
SNHG8	I	NO
SOCS2	I	NO
SOCS3	I	NO
SOD2	I	NO
SPAG9	I	NO
SPEN	I	NO
SPRY2	I	NO
SPRY4	I	NO
SQSTM1	I	NO
SRRM1	I	NO
SRSF3	I	NO
STAT3	I	YES
SYP	I	NO
TAF1D	I	NO
TBX3	I	YES
TCIM	I	NO
TCP1	I	NO
TFPI	I	NO
THAP9-AS1	I	NO
TIPARP	I	NO
TLE4	I	NO
TMEM100	I	NO
TNFAIP2	I	NO
TNFSF14	I	NO
TRA2A	I	NO
TRIM8	I	NO
TRIP10	I	NO
TSC22D2	I	YES
TSC22D3	I	YES
TSHZ2	I	YES
TUBB4B	I	NO
TWIST1	I	YES
TXN	I	NO
UAP1	I	NO
UBE2D3	I	NO
UBE2S	I	NO
UGCG	I	NO
USP15	I	NO
USP53	I	NO
VCAM1	I	NO
VEGFA	I	NO
YBX3	I	YES
YPEL2	I	NO
YTHDC1	I	NO
Z82217.1	I	NO
Z95114.4	I	NO
ZBTB10	I	YES
ZBTB11	I	YES
ZC3HAV1	I	NO
ZEB2	I	YES
ZFAND5	I	NO
ZFAS1	I	NO
ZFC3H1	I	NO
ZFP36	I	NO
ZFP36L1	I	YES
ZFP36L2	I	YES
ZNF207	I	YES
ZNF331	I	YES
ZNF503	I	YES
A2M	II	NO
ABCA8	II	NO
AC103591.3	II	NO
ADH1B	II	NO
ADIRF	II	NO
ADRA2A	II	NO
ANGPTL7	II	NO
ANKRD12	II	NO
ARHGAP10	II	NO
ARHGEF10	II	NO
ARRDC3	II	NO
BMP4	II	NO
BTG2	II	NO
C2orf40	II	NO
C3	II	NO
C7	II	NO
CCL19	II	NO
CCL21	II	NO
CCL8	II	NO
CD200R1	II	NO
CD302	II	NO
CD74	II	NO
CEP126	II	NO
CFD	II	NO
CFH	II	NO
CFLAR	II	NO
CH25H	II	NO
CLEC3B	II	NO
CLSTN3	II	NO
CLU	II	NO
COCH	II	NO
COL21A1	II	NO
CRIP1	II	NO
CXCL12	II	NO
CYP26B1	II	NO
DCD	II	NO
DEPP1	II	NO
DLC1	II	NO
DYNC2H1	II	NO
EBF1	II	YES
EGR1	II	YES
EPC1	II	NO
ETV7	II	YES
FAM133B	II	NO
FGL2	II	NO
FKBP5	II	NO
FLT3LG	II	NO
FOS	II	YES
FOSB	II	YES
GSN	II	NO
IER2	II	NO
IGFBP5	II	NO
IGLC2	II	NO
IL33	II	NO
IRF2BPL	II	NO
JUN	II	YES
JUNB	II	YES
JUND	II	YES
KCTD12	II	NO
LPAR4	II	NO
LTBP4	II	NO
MEF2A	II	YES
MEF2C	II	YES
MKLN1	II	NO
MT-CO3	II	NO
MUC20-OT1	II	NO
NBEA	II	NO
NFIA	II	YES
NR4A1	II	YES
OLFML2A	II	NO
OTUD6B-AS1	II	NO
PID1	II	NO
PLA2G2A	II	NO
PLCG2	II	NO
PLPP3	II	NO
PNISR	II	NO
PPP1R14A	II	NO
PREX2	II	NO
PTCH1	II	NO
PTPN12	II	NO
PTPN13	II	NO
RBMS3	II	NO
RBP5	II	NO
REV3L	II	NO
RGS16	II	NO
RNF19A	II	NO
SCN4B	II	NO
SCN7A	II	NO
SDR42E2	II	NO
SELENOP	II	NO
SLPI	II	NO
SNHG9	II	NO
SOD3	II	NO
SPARCL1	II	NO
SPRY1	II	NO
SPTBN1	II	NO
SRRM2	II	NO
SRSF11	II	NO
SSBP2	II	NO
STMN2	II	NO
SYNE2	II	NO
SYNE3	II	NO
TECR	II	NO
TNFSF13B	II	NO
TNMD	II	NO
TRIM47	II	NO
TTC21B	II	NO
TXNIP	II	NO
VIT	II	NO
WDR60	II	NO
ZBTB20	II	YES
AASS	III	NO
ABCA10	III	NO
ABCA6	III	NO
ABCA9	III	NO
ABI3BP	III	NO
AC003102.1	III	NO
AC007952.4	III	NO
AC009779.2	III	NO
AC009812.1	III	NO
AC020911.2	III	NO
AC023157.3	III	NO
AC025164.1	III	NO
AC068888.1	III	NO
AC091271.1	III	NO
AC104506.1	III	NO
AC116366.1	III	NO
ADAM33	III	NO
ADAMTS1	III	NO
ADAMTS10	III	NO
ADAMTS3	III	NO
ADD3	III	NO
AHI1	III	NO
AKAP9	III	NO
AL031777.3	III	NO
AL118516.1	III	NO
AL135925.1	III	NO
AL355075.4	III	NO
AL358472.4	III	NO
AL391121.1	III	NO
AL450998.2	III	NO
AL451085.1	III	NO
AL513283.1	III	NO
ANK2	III	NO
ANKRD36	III	NO
ANKRD36B	III	NO
ANKRD36C	III	NO
AP001160.1	III	NO
AR	III	YES
ARGLU1	III	NO
ARHGAP21	III	NO
ARHGAP26	III	NO
ATP2B1-AS1	III	NO
BAZ2B	III	NO
BCLAF1	III	YES
BDH2	III	NO
BX284668.6	III	NO
C9orf47	III	NO
CAB39L	III	NO
CALCRL	III	NO
CCDC14	III	NO
CCNH	III	NO
CCNL1	III	NO
CCNL2	III	NO
CD46	III	NO
CDK12	III	NO
CDK13	III	NO
CDKN1C	III	NO
CENPC	III	NO
CEP290	III	NO
CHD6	III	NO
CHD9	III	NO
CHN1	III	NO
CITED2	III	NO
CLK1	III	NO
COL27A1	III	NO
CPED1	III	NO
CRYBG3	III	NO
CSKMT	III	NO
CWF19L2	III	NO
CYR61	III	NO
DCLK1	III	NO
DDIT4	III	NO
DDX17	III	NO
DDX6	III	NO
DNAJB1	III	NO
DNAJB4	III	NO
DST	III	NO
EGOT	III	NO
EMX2	III	YES
EN1	III	YES
ESF1	III	NO
FAM13A	III	NO
FAM172A	III	NO
FAM214A	III	NO
FBXW7	III	NO
FMO2	III	NO
FRYL	III	NO
FTX	III	NO
GOLGA8A	III	NO
GOLGA8B	III	NO
GPATCH2L	III	NO
GTDC1	III	NO
H1FX	III	NO
HAND2	III	YES
HAS2	III	NO
HERC2	III	NO
HES1	III	YES
HES5	III	YES
HEXIM1	III	NO
HIST1H1C	III	NO
HIST1H2AC	III	NO
HNRNPU	III	NO
HSPA1A	III	NO
HSPA1B	III	NO
HSPA2	III	NO
HSPA6	III	NO
HSPB1	III	NO
ID2	III	YES
ID4	III	YES
IER5	III	NO
IER5L	III	NO
IFI30	III	NO
IGKC	III	NO
IL16	III	NO
INTU	III	NO
KANSL1	III	NO
KANSL1L	III	NO
KCNE4	III	NO
KCNQ1OT1	III	NO
KCNT2	III	NO
KIAA0586	III	NO
KIAA1109	III	NO
KLF10	III	YES
KMT2E-AS1	III	NO
LDB2	III	NO
LENG8	III	NO
LINC01089	III	NO
LINC01436	III	NO
LPAR6	III	NO
LUC7L	III	NO
MAB21L1	III	NO
MACF1	III	NO
MAF	III	YES
MAFB	III	YES
MALAT1	III	NO
MAML2	III	NO
MBNL1	III	NO
MCL1	III	NO
MDM4	III	NO
MED29	III	NO
MICALL2	III	NO
MT1E	III	NO
MT-ATP6	III	NO
MT-ATP8	III	NO
MT-CO2	III	NO
MT-CYB	III	NO
MTHFR	III	NO
MT-ND1	III	NO
MT-ND2	III	NO
MT-ND3	III	NO
MT-ND4	III	NO
MT-ND4L	III	NO
MT-ND5	III	NO
MT-ND6	III	NO
MTRNR2L12	III	NO
MTRNR2L8	III	NO
MYCBP2	III	NO
N4BP2L2	III	NO
NABP1	III	NO
NANOS1	III	NO
NET1	III	NO
NKTR	III	NO
NOVA1	III	NO
NR2F1	III	YES
NRARP	III	NO
NSUN6	III	NO
NXF1	III	NO
OSR2	III	YES
PCDH18	III	NO
PCDH9	III	NO
PDGFRA	III	NO
PHF21A	III	NO
PHLDB1	III	NO
PIAS2	III	NO
PIK3R1	III	NO
PIK3R3	III	NO
PLA2G4C	III	NO
PLAGL1	III	YES
PLEKHH2	III	NO
PLK2	III	NO
POLR2J3.1	III	NO
PPL	III	NO
PPP1R10	III	NO
PPP1R15A	III	NO
PRKAG2	III	NO
PRMT9	III	NO
PSMA3-AS1	III	NO
PTCH2	III	NO
PTGIR	III	NO
RASD1	III	NO
RBM25	III	NO
RBM4	III	NO
RBM5	III	NO
RBM6	III	NO
RDH5	III	NO
RGS2	III	NO
RGS22	III	NO
RHOB	III	NO
RMRP	III	NO
RND3	III	NO
RNMT	III	NO
RNPC3	III	NO
RUNX1T1	III	YES
SCLT1	III	NO
SF1	III	NO
SF3B1	III	NO
SGK1	III	NO
SHPRH	III	NO
SIN3B	III	NO
SLC1A3	III	NO
SLC20A1	III	NO
SLC38A2	III	NO
SLC9A9	III	NO
SLCO2B1	III	NO
SNAI1	III	YES
SNED1	III	NO
SNRNP70	III	NO
SON	III	NO
SOX4	III	YES
SOX9	III	YES
SPATA6	III	NO
SPTAN1	III	NO
SRSF2	III	NO
SRSF5	III	NO
SRSF6	III	NO
SRSF7	III	NO
STXBP1	III	NO
SUN1	III	NO
SYNE1	III	NO
TACC1	III	NO
TBX15	III	YES
TBX18	III	YES
TCEAL9	III	NO
TCF7L2	III	YES
TENM1	III	NO
TENT5A	III	NO
THUMPD3-AS1	III	NO
TNRC6B	III	NO
TNRC6C	III	NO
TOB1	III	NO
TRA2B	III	NO
TRPS1	III	YES
TSPYL2	III	NO
TUT4	III	NO
U2SURP	III	NO
UBB	III	NO
UBC	III	NO
UGP2	III	NO
VMP1	III	NO
WASHC1	III	NO
WDFY2	III	NO
WDR74	III	NO
WEE1	III	NO
WSB1	III	NO
XIST	III	NO
YME1L1	III	NO
Z93241.1	III	NO
ZFAND2A	III	NO
ZMYM2	III	NO
ZNF106	III	YES
ZNF292	III	YES
ZNF638	III	NO
ZNF83	III	YES
ZRANB2	III	NO
A1BG	IV	NO
ACAN	IV	NO
ACTA2	IV	NO
ACTB	IV	NO
ACTN1	IV	NO
ADAM12	IV	NO
ADAMTS2	IV	NO
AEBP1	IV	YES
ANAPC11	IV	NO
ANGPTL2	IV	NO
ANTXR1	IV	NO
AP2M1	IV	NO
AP2S1	IV	NO
APP	IV	NO
ARF1	IV	NO
ARF5	IV	NO
ARHGAP1	IV	NO
ARHGDIA	IV	NO
ARL4C	IV	NO
ARPC1B	IV	NO
ARPC3	IV	NO
ARPC4	IV	NO
ASPN	IV	NO
ATOX1	IV	NO
ATP5F1D	IV	NO
ATP5F1E	IV	NO
ATP6AP2	IV	NO
ATRAID	IV	NO
AURKAIP1	IV	NO
B4GALT2	IV	NO
BANF1	IV	NO
BAX	IV	NO
BCL7C	IV	NO
BGN	IV	NO
BMP1	IV	NO
BRI3	IV	NO
BRK1	IV	NO
BSG	IV	NO
C12orf75	IV	NO
C19orf53	IV	NO
C19orf70	IV	NO
C1orf122	IV	NO
C1QTNF3	IV	NO
C1QTNF6	IV	NO
C1R	IV	NO
C1S	IV	NO
C4orf48	IV	NO
C9orf16	IV	NO
CADM1	IV	NO
CALD1	IV	NO
CALR	IV	NO
CANX	IV	NO
CAPG	IV	NO
CAPZB	IV	NO
CASC4	IV	NO
CAVIN3	IV	NO
CD151	IV	NO
CD248	IV	NO
CD63	IV	NO
CD81	IV	NO
CD99	IV	NO
CDC42EP5	IV	NO
CDH11	IV	NO
CDKN2A	IV	NO
CERCAM	IV	NO
CHID1	IV	NO
CHPF	IV	NO
CHPF2	IV	NO
CILP	IV	NO
CILP2	IV	NO
CKAP4	IV	NO
CLEC11A	IV	NO
CLTA	IV	NO
CMTM3	IV	NO
CNN2	IV	NO
COL10A1	IV	NO
COL11A1	IV	NO
COL12A1	IV	NO
COL14A1	IV	NO
COL16A1	IV	NO
COL1A1	IV	NO
COL1A2	IV	NO
COL3A1	IV	NO
COL5A1	IV	NO
COL5A2	IV	NO
COL5A3	IV	NO
COL6A1	IV	NO
COL6A2	IV	NO
COL6A3	IV	NO
COL8A1	IV	NO
COL8A2	IV	NO
COMP	IV	NO
COPE	IV	NO
COPS9	IV	NO
COPZ2	IV	NO
COX5B	IV	NO
COX6A1	IV	NO
CPXM1	IV	NO
CST1	IV	NO
CTGF	IV	NO
CTHRC1	IV	NO
CTSA	IV	NO
CTSB	IV	NO
CTSD	IV	NO
CTSK	IV	NO
CTSZ	IV	NO
CYB5R3	IV	NO
CYBA	IV	NO
DAP	IV	NO
DCN	IV	NO
DDOST	IV	NO
DGCR6L	IV	NO
DGKI	IV	NO
DKK3	IV	NO
DNPH1	IV	NO
DPP4	IV	NO
DPYSL3	IV	NO
ECM1	IV	NO
EDIL3	IV	NO
EFEMP2	IV	NO
EHD2	IV	NO
ELN	IV	NO
ELOB	IV	NO
EMC10	IV	NO
EMILIN1	IV	NO
ERLEC1	IV	NO
EVA1B	IV	NO
F2R	IV	NO
FAAP20	IV	NO
FABP5	IV	NO
FAM114A1	IV	NO
FAP	IV	NO
FBLN1	IV	NO
FBLN2	IV	NO
FBLN7	IV	NO
FBN1	IV	NO
FIBIN	IV	NO
FIS1	IV	NO
FKBP10	IV	NO
FKBP11	IV	NO
FKBP9	IV	NO
FLNA	IV	NO
FMOD	IV	NO
FN1	IV	NO
FNDC1	IV	NO
FSTL1	IV	NO
FZD1	IV	NO
GALNT1	IV	NO
GALNT5	IV	NO
GAS1	IV	NO
GAS6	IV	NO
GJA1	IV	NO
GJB2	IV	NO
GLG1	IV	NO
GNAS	IV	NO
GOLM1	IV	NO
GPX7	IV	NO
GRN	IV	NO
GSTP1	IV	NO
GUK1	IV	NO
GXYLT2	IV	NO
HCFC1R1	IV	NO
HEXA	IV	NO
HEXB	IV	NO
HLA-A	IV	NO
HLA-C	IV	NO
HMCN1	IV	NO
HSP90B1	IV	NO
HSPG2	IV	NO
HTRA1	IV	NO
HTRA3	IV	NO
IFI27	IV	NO
IFI6	IV	NO
IGF1	IV	NO
IGFBP4	IV	NO
IGFBP7	IV	NO
IKBIP	IV	NO
ISLR	IV	NO
ISOC2	IV	NO
ITGB1	IV	NO
ITGB5	IV	NO
ITGBL1	IV	NO
ITM2C	IV	NO
JTB	IV	NO
KCNMA1	IV	NO
KDELR1	IV	NO
KDELR2	IV	NO
KDELR3	IV	NO
LAMB1	IV	NO
LAMB2	IV	NO
LAMP1	IV	NO
LAMP5	IV	NO
LAMTOR1	IV	NO
LGALS1	IV	NO
LIMK1	IV	NO
LMAN1	IV	NO
LOX	IV	NO
LOXL1	IV	NO
LOXL2	IV	NO
LRP1	IV	NO
LRRC15	IV	NO
LRRC32	IV	NO
LSM7	IV	NO
LTBP2	IV	NO
LUM	IV	NO
LY6E	IV	NO
MAGED1	IV	NO
MAGED2	IV	NO
MAP2K2	IV	NO
MARVELD1	IV	NO
MCRIP1	IV	NO
MDK	IV	NO
METRN	IV	NO
MFAP2	IV	NO
MFAP4	IV	NO
MFAP5	IV	NO
MGST3	IV	NO
MMP11	IV	NO
MMP14	IV	NO
MMP2	IV	NO
MMP23B	IV	NO
MPG	IV	NO
MRC2	IV	NO
MRPS6	IV	NO
MSRB3	IV	NO
MXRA5	IV	NO
MXRA7	IV	NO
MXRA8	IV	NO
MYDGF	IV	NO
MYH9	IV	NO
MYL12A	IV	NO
MYL12B	IV	NO
MYL6	IV	NO
MYL9	IV	NO
MYO1D	IV	NO
MZT2B	IV	NO
NBL1	IV	NO
NDUFA11	IV	NO
NDUFA13	IV	NO
NDUFAB1	IV	NO
NDUFB2	IV	NO
NDUFB7	IV	NO
NEDD8	IV	NO
NENF	IV	NO
NID2	IV	NO
NME4	IV	NO
NORAD	IV	NO
NREP	IV	NO
NT5DC2	IV	NO
NUCB1	IV	NO
NUCB2	IV	NO
NXN	IV	NO
OLFML2B	IV	NO
OLFML3	IV	NO
OS9	IV	NO
OST4	IV	NO
OSTC	IV	NO
P3H1	IV	NO
P3H3	IV	NO
P3H4	IV	NO
P4HA2	IV	NO
P4HA3	IV	NO
P4HB	IV	NO
PALLD	IV	NO
PARK7	IV	NO
PCOLCE	IV	NO
PDGFRL	IV	NO
PDIA3	IV	NO
PDIA4	IV	NO
PDIA6	IV	NO
PDLIM2	IV	NO
PDLIM7	IV	NO
PGAM1	IV	NO
PHLDA3	IV	NO
PHPT1	IV	NO
PI16	IV	NO
PIEZO2	IV	NO
PIGT	IV	NO
PLAU	IV	NO
PLD3	IV	NO
PLOD1	IV	NO
PLPP4	IV	NO
PLTP	IV	NO
PLXDC2	IV	NO
PODN	IV	NO
POSTN	IV	NO
PPDPF	IV	NO
PPIB	IV	NO
PPIC	IV	NO
PPP2R1A	IV	NO
PRDX4	IV	NO
PRDX5	IV	NO
PRELP	IV	NO
PRKCSH	IV	NO
PRSS23	IV	NO
PSAP	IV	NO
PSMB5	IV	NO
PTGFRN	IV	NO
PTK7	IV	NO
PTMS	IV	NO
PTN	IV	NO
PXDN	IV	NO
PYCR1	IV	NO
QSOX1	IV	NO
RAB31	IV	NO
RABAC1	IV	NO
RAC1	IV	NO
RARRES2	IV	NO
RBM3	IV	NO
RCN1	IV	NO
RCN3	IV	NO
RGS3	IV	NO
RHOC	IV	NO
RPN2	IV	NO
RPS19BP1	IV	NO
RPS26	IV	NO
S100A11	IV	NO
S100A16	IV	NO
S100A6	IV	NO
SCARF2	IV	NO
SDC1	IV	NO
SDF4	IV	NO
SEC23A	IV	NO
SEC31A	IV	NO
SEC61A1	IV	NO
SEC61B	IV	NO
SELENOH	IV	NO
SELENOM	IV	NO
SELENOW	IV	NO
SEMA3C	IV	NO
SEPT11	IV	NO
SERF2	IV	NO
SERPINE2	IV	NO
SERPINF1	IV	NO
SERPINH1	IV	NO
SFRP2	IV	NO
SFRP4	IV	NO
SGCD	IV	NO
SH3BGRL3	IV	NO
SH3GL1	IV	NO
SLC38A10	IV	NO
SLC39A13	IV	NO
SLC39A7	IV	NO
SLC44A1	IV	NO
SLIT3	IV	NO
SMCO4	IV	NO
SMOC2	IV	NO
SPARC	IV	NO
SPON1	IV	NO
SPON2	IV	NO
SRM	IV	NO
SSC5D	IV	NO
SSNA1	IV	NO
SSR3	IV	NO
SSR4	IV	NO
SULF1	IV	NO
SULF2	IV	NO
SURF4	IV	NO
TAGLN	IV	NO
TAX1BP3	IV	YES
TENM3	IV	NO
TGFB1I1	IV	NO
TGFBI	IV	NO
THBS2	IV	NO
THBS4	IV	NO
THY1	IV	NO
TIMM8B	IV	NO
TIMP1	IV	NO
TIMP2	IV	NO
TIMP3	IV	NO
TMED10	IV	NO
TMED2	IV	NO
TMED3	IV	NO
TMED9	IV	NO
TMEM119	IV	NO
TMEM160	IV	NO
TMEM219	IV	NO
TMEM230	IV	NO
TMEM45A	IV	NO
TMEM59	IV	NO
TNC	IV	NO
TPM1	IV	NO
TPM2	IV	NO
TPM4	IV	NO
TRAPPC1	IV	NO
TSPAN13	IV	NO
TSPO	IV	NO
TTYH3	IV	NO
UCHL1	IV	NO
UQCR11	IV	NO
VAMP5	IV	NO
VAT1	IV	NO
VCAN	IV	NO
VEGFB	IV	NO
VKORC1	IV	NO
WISP1	IV	NO
WISP2	IV	NO
YIF1A	IV	NO
YIPF2	IV	NO
YIPF3	IV	NO
ZNF469	IV	YES
ACTG1	V	NO
ANXA2	V	NO
ANXA5	V	NO
ARF4	V	NO
ARPC2	V	NO
ATP6V0B	V	NO
ATP6V0E1	V	NO
B4GALT1	V	NO
BASP1	V	NO
CALU	V	NO
CD276	V	NO
CFL1	V	NO
CHCHD2	V	NO
CLIC1	V	NO
CNN3	V	NO
CRABP2	V	NO
CREB3L1	V	YES
CSRP2	V	NO
CUTA	V	NO
DPT	V	NO
EEF1A1	V	NO
EEF1D	V	NO
EEF2	V	NO
ERP29	V	NO
FTH1	V	NO
FTL	V	NO
GAPDH	V	NO
GDI2	V	NO
GPX4	V	NO
HEBP1	V	NO
IGFBP6	V	NO
IL23A	V	NO
INHBA	V	NO
ITGAV	V	NO
ITPRIP	V	NO
LAPTM4A	V	NO
LIF	V	NO
METRNL	V	NO
MIF	V	NO
MTDH	V	NO
NDUFB11	V	NO
PFN1	V	NO
PKM	V	NO
PMEPA1	V	NO
PMP22	V	NO
PPP1R14B	V	NO
PRELID1	V	NO
PSMA7	V	NO
RACK1	V	NO
RALA	V	NO
RHOA	V	NO
RNF7	V	NO
RPL10	V	NO
RPL10A	V	NO
RPL11	V	NO
RPL13	V	NO
RPL13A	V	NO
RPL15	V	NO
RPL18	V	NO
RPL18A	V	NO
RPL19	V	NO
RPL21	V	NO
RPL27	V	NO
RPL27A	V	NO
RPL28	V	NO
RPL29	V	NO
RPL3	V	NO
RPL37A	V	NO
RPL4	V	NO
RPL5	V	NO
RPL7A	V	NO
RPL8	V	NO
RPLP0	V	NO
RPLP1	V	NO
RPLP2	V	NO
RPS10	V	NO
RPS11	V	NO
RPS12	V	NO
RPS14	V	NO
RPS15	V	NO
RPS16	V	NO
RPS18	V	NO
RPS19	V	NO
RPS2	V	NO
RPS28	V	NO
RPS3	V	NO
RPS3A	V	NO
RPS4X	V	NO
RPS5	V	NO
RPS6	V	NO
RPS7	V	NO
RPS9	V	NO
RPSA	V	NO
SDC2	V	NO
SLC25A6	V	NO
SPHK1	V	NO
SSR2	V	NO
TAGLN2	V	NO
TNFAIP6	V	NO
TNFRSF12A	V	NO
TPT1	V	NO
TUBB	V	NO
UBA52	V	NO
VIM	V	NO
YBX1	V	YES
