## Supplementary material for "Single-cell RNA-seq reveals lineage-specific regulatory changes of fibroblasts and vascular endothelial cells in keloid": Table S8

### Sheet: marker
Table S8. Molecular signature for each of the four subpopulations of the vascular endothelial lineage.
cluster	p_val	avg_logFC	pct.1	pct.2	p_val_adj	gene
c2	0	1.96105	0.975	0.731	0	HMOX1
c2	0	1.46783	1	0.988	0	FTH1
c2	0	1.36283	0.942	0.635	0	SERPINE1
c2	0	1.1449	0.996	0.921	0	SOD2
c2	0	1.10121	0.985	0.905	0	NDRG1
c2	0	1.04349	0.998	0.989	0	FTL
c2	0	1.03464	0.916	0.696	0	STC1
c2	0	0.962542	0.998	0.995	0	NEAT1
c2	0	0.906612	0.951	0.738	0	NEURL1B
c2	0	0.893129	0.921	0.688	0	TXNRD1
c2	0	0.86795	0.974	0.836	0	FAM241A
c2	0	0.758244	0.998	0.981	0	SAT1
c2	4.28864e-290	0.741667	0.915	0.654	8.57727e-287	PLIN2
c2	0	0.733392	0.998	0.951	0	TXN
c2	0	0.704138	0.833	0.678	0	SLC5A3
c2	0	0.688331	0.872	0.613	0	HMGA1
c2	7.43421e-183	0.675941	0.92	0.773	1.48684e-179	CSF3
c2	0	0.656422	0.999	0.998	0	MALAT1
c2	0	0.65632	0.834	0.675	0	MRPS6
c2	0	0.65208	0.998	0.985	0	MT-CO1
c2	0	0.650683	0.952	0.787	0	CNKSR3
c2	0	0.609896	0.9	0.657	0	GCLM
c2	0	0.584077	0.938	0.777	0	CDC42EP5
c2	0	0.56755	0.964	0.844	0	BACE2
c2	1.83643e-35	0.551395	0.716	0.58	3.67285e-32	FABP4
c2	1.2014e-146	0.54061	0.937	0.822	2.40279e-143	PDK4
c2	1.13175e-78	0.526405	0.771	0.697	2.2635e-75	FABP5
c2	0	0.517739	0.91	0.691	0	PDLIM4
c2	2.71939e-274	0.513378	0.982	0.897	5.43878e-271	LMO2
c2	1.16469e-190	0.472535	0.976	0.92	2.32938e-187	ARHGAP29
c2	2.3263e-128	0.472069	0.804	0.672	4.6526e-125	CYP1B1
c2	3.92796e-238	0.470361	0.954	0.811	7.85592e-235	RALGAPA2
c2	7.72625e-229	0.465864	0.899	0.717	1.54525e-225	RAI14
c2	3.72164e-179	0.45785	0.998	0.988	7.44328e-176	MT-CO3
c2	0	0.455066	1	0.987	0	TM4SF1
c2	2.86558074587923e-322	0.445706	0.914	0.752	5.73116149175846e-319	SLCO4A1
c2	3.61817e-276	0.445306	0.981	0.806	7.23635e-273	ARID5A
c2	1.67539e-128	0.427467	0.888	0.762	3.35077e-125	HILPDA
c2	7.0673e-197	0.42365	0.962	0.877	1.41346e-193	ZNF385D
c2	1.92246e-177	0.401437	0.907	0.742	3.84492e-174	ATP1B3
c2	3.87098e-193	0.399334	0.879	0.758	7.74196e-190	EGLN3
c2	1.49335e-193	0.396968	0.838	0.743	2.9867e-190	FAM213A
c2	0	0.396836	0.887	0.724	0	LAMC2
c2	5.60574e-96	0.395494	0.987	0.956	1.12115e-92	LDHA
c2	2.23827e-244	0.376494	0.814	0.646	4.47654e-241	NRGN
c2	2.76785e-117	0.375158	0.892	0.725	5.5357e-114	COL4A1
c2	3.41819e-168	0.366258	0.986	0.911	6.83639e-165	NCOA7
c2	2.00033e-82	0.364855	0.841	0.718	4.00065e-79	LGALS1
c2	1.03142e-93	0.360701	0.895	0.808	2.06283e-90	CSTB
c2	1.84221e-147	0.353322	0.936	0.807	3.68443e-144	FSTL1
c2	1.80247e-139	0.347957	0.882	0.792	3.60495e-136	AKR1C3
c2	0	0.334711	0.681	0.499	0	CYP1A1
c2	1.31537e-150	0.330237	0.8	0.644	2.63074e-147	DOCK4
c2	1.5764e-62	0.324772	0.519	0.466	3.15281e-59	ANGPT2
c2	3.63476e-159	0.320356	0.801	0.642	7.26951e-156	SLC12A7
c2	3.11733e-178	0.318692	0.82	0.595	6.23466e-175	ISG20
c2	3.44303e-46	0.314894	0.869	0.798	6.88607e-43	HSPA5
c2	1.00841e-55	0.313723	0.378	0.27	2.01682e-52	MMP1
c2	1.90734e-90	0.305051	0.894	0.808	3.81467e-87	CD55
c2	1.69792e-138	0.304587	0.845	0.67	3.39584e-135	TNFAIP8
c2	3.14637e-91	0.299043	0.915	0.787	6.29273e-88	BMP2
c2	1.54901e-101	0.296584	0.656	0.451	3.09801e-98	MAP1B
c2	6.62477e-74	0.290819	0.864	0.717	1.32495e-70	CD200
c2	1.64549e-269	0.288518	0.644	0.392	3.29098e-266	MTHFD2
c2	1.31013e-92	0.284923	0.903	0.817	2.62026e-89	UACA
c2	2.37173e-107	0.284722	0.926	0.793	4.74346e-104	CALCRL
c2	7.73364e-169	0.281389	0.835	0.722	1.54673e-165	NQO1
c2	2.73341e-118	0.280321	0.829	0.71	5.46682e-115	AC108134.2
c2	1.1575e-101	0.279164	0.702	0.594	2.315e-98	KCNQ1OT1
c2	1.74154e-94	0.267096	0.866	0.727	3.48309e-91	FNIP2
c2	2.52028e-153	0.266476	0.605	0.537	5.04057e-150	ITGA2
c2	3.6998e-107	0.264276	0.93	0.831	7.3996e-104	NXN
c2	3.71256e-84	0.263027	0.919	0.805	7.42511e-81	CDC42EP3
c2	6.70637e-119	0.259052	0.802	0.642	1.34127e-115	ANGPTL2
c2	5.35064e-77	0.258554	0.703	0.618	1.07013e-73	MANF
c2	4.79898e-42	0.254207	0.955	0.925	9.59796e-39	ANXA1
c4	0	1.94469	0.88	0.855	0	G0S2
c4	0	1.49793	0.991	0.907	0	ACKR1
c4	0	1.20306	0.986	0.96	0	CLU
c4	0	1.18654	0.87	0.779	0	IL6
c4	0	1.09781	0.938	0.907	0	RND1
c4	0	1.05587	0.979	0.886	0	SELE
c4	0	1.04235	0.995	0.973	0	ADIRF
c4	0	1.023	0.87	0.845	0	TNFSF9
c4	0	0.953479	0.916	0.774	0	RAMP3
c4	0	0.953282	0.972	0.937	0	CEBPD
c4	0	0.859724	0.909	0.758	0	CCL14
c4	6.72825e-220	0.818161	0.797	0.75	1.34565e-216	VWF
c4	0	0.793469	0.996	0.981	0	ZFP36
c4	0	0.785021	0.91	0.853	0	NNMT
c4	0	0.779571	0.984	0.925	0	HLA-DRA
c4	0	0.778101	0.99	0.952	0	SOCS3
c4	3.03903e-153	0.74881	0.882	0.851	6.07806e-150	CTGF
c4	0	0.741127	0.936	0.877	0	CTSC
c4	0	0.736705	0.89	0.805	0	SNCG
c4	0	0.712702	0.942	0.884	0	TSPAN7
c4	0	0.68899	0.915	0.761	0	HLA-DQB1
c4	0	0.679179	0.99	0.98	0	CST3
c4	0	0.653254	0.918	0.85	0	IL1R1
c4	2.42952e-212	0.652944	0.952	0.914	4.85904e-209	DNAJB1
c4	8.57543e-138	0.624164	0.918	0.888	1.71509e-134	C2CD4B
c4	1.54054e-250	0.623404	0.939	0.934	3.08109e-247	ATF3
c4	2.40361e-292	0.617471	0.92	0.863	4.80721e-289	LIFR
c4	0	0.597341	0.977	0.953	0	HLA-DRB5
c4	0	0.5867	0.684	0.534	0	CCL23
c4	5.31845e-289	0.583141	0.995	0.991	1.06369e-285	CD74
c4	1.15126e-255	0.581272	0.96	0.92	2.30251e-252	HLA-DPA1
c4	3.60067e-264	0.562983	0.96	0.911	7.20134e-261	HLA-DRB1
c4	1.5462e-251	0.562886	0.94	0.853	3.0924e-248	EGFL7
c4	1.22776e-257	0.533011	0.84	0.673	2.45553e-254	HLA-DQA1
c4	6.023e-143	0.521146	0.951	0.945	1.2046e-139	ICAM1
c4	0	0.520638	0.816	0.779	0	DUSP23
c4	6.22608e-204	0.514048	0.974	0.933	1.24522e-200	FOS
c4	0	0.510646	0.908	0.887	0	HLA-DQA2
c4	2.33029e-241	0.507449	0.992	0.984	4.66057e-238	SPARCL1
c4	2.58954e-133	0.497531	0.944	0.951	5.17907e-130	PHLDA1
c4	2.73284e-199	0.497119	0.929	0.924	5.46569e-196	IRF1
c4	8.59836e-300	0.488403	0.995	0.983	1.71967e-296	JUNB
c4	1.38234e-191	0.480233	0.988	0.988	2.76469e-188	JUN
c4	5.08317e-194	0.47073	0.999	0.996	1.01663e-190	HSPA1A
c4	9.95792e-281	0.469852	0.699	0.756	1.99158e-277	HSPA6
c4	4.8891e-237	0.46659	0.858	0.765	9.7782e-234	HLA-DMA
c4	1.4486e-156	0.463774	0.892	0.802	2.8972e-153	MYC
c4	0	0.46075	0.811	0.658	0	SELP
c4	2.02255e-97	0.452181	0.968	0.95	4.04511e-94	TXNIP
c4	1.3049e-214	0.450521	0.845	0.795	2.60981e-211	IL33
c4	5.30485e-210	0.445611	0.925	0.924	1.06097e-206	LY6E
c4	2.71809e-126	0.441416	0.882	0.846	5.43618e-123	CCL2
c4	4.65942e-187	0.433086	0.944	0.913	9.31885e-184	HLA-DPB1
c4	8.9355e-169	0.430209	0.996	0.989	1.7871e-165	HSPA1B
c4	5.06046e-179	0.429866	0.817	0.837	1.01209e-175	TMEM70
c4	8.40924e-201	0.428683	0.924	0.912	1.68185e-197	ECSCR
c4	9.8224e-222	0.41118	0.86	0.798	1.96448e-218	SERPINB1
c4	4.08887e-111	0.406706	0.958	0.932	8.17774e-108	PECAM1
c4	2.98567e-160	0.390858	0.912	0.901	5.97134e-157	TMEM173
c4	5.31293e-183	0.390839	0.872	0.766	1.06259e-179	SELENOP
c4	3.99826e-93	0.388646	0.962	0.94	7.99653e-90	AQP1
c4	3.50287e-81	0.388466	0.905	0.901	7.00574e-78	TNFAIP3
c4	0	0.382053	0.658	0.455	0	MMRN1
c4	1.89641e-167	0.380346	0.843	0.747	3.79282e-164	MEOX2
c4	3.60721e-210	0.378398	0.824	0.747	7.21442e-207	PPIC
c4	1.01851e-75	0.377065	0.846	0.81	2.03702e-72	ID2
c4	5.99121e-193	0.3759	0.939	0.928	1.19824e-189	IFITM1
c4	2.66611e-176	0.370784	0.789	0.709	5.33222e-173	CAVIN2
c4	1.38698e-81	0.367216	0.915	0.843	2.77396e-78	ID3
c4	3.17845e-97	0.361133	0.853	0.775	6.35691e-94	GIMAP7
c4	2.50881e-179	0.358128	0.806	0.72	5.01763e-176	NOSTRIN
c4	9.75476e-169	0.354689	0.685	0.61	1.95095e-165	CYTL1
c4	1.74398e-134	0.346744	0.926	0.917	3.48797e-131	CTSH
c4	1.55246e-249	0.345627	0.775	0.782	3.10491e-246	FAM110D
c4	3.96093e-180	0.342913	0.991	0.992	7.92187e-177	DUSP1
c4	3.93877e-87	0.334743	0.939	0.948	7.87753e-84	SPRY1
c4	0	0.334392	0.795	0.76	0	PCDH19
c4	1.09743e-40	0.332588	0.918	0.93	2.19485e-37	RGS16
c4	3.67457e-99	0.331564	0.895	0.793	7.34915e-96	TFPI
c4	4.9877e-95	0.329966	0.886	0.906	9.97539e-92	ARRDC3
c4	3.23311e-157	0.32677	0.702	0.655	6.46621e-154	ADM5
c4	2.61029e-193	0.320959	0.83	0.781	5.22058e-190	CSF2RB
c4	2.33649e-114	0.317335	0.848	0.811	4.67297e-111	CXorf36
c4	1.23141e-95	0.31406	0.878	0.912	2.46282e-92	EVA1C
c4	0	0.313141	0.78	0.794	0	TRIM16
c4	5.46429e-93	0.312949	0.79	0.719	1.09286e-89	EGR1
c4	4.66372e-94	0.312087	0.863	0.869	9.32744e-91	ADAMTS4
c4	1.74319e-145	0.309651	0.984	0.97	3.48638e-142	GNG11
c4	8.57314e-101	0.304536	0.857	0.761	1.71463e-97	RNASE1
c4	3.48291e-116	0.299615	0.539	0.479	6.96581e-113	SLCO2A1
c4	2.51001e-33	0.298091	0.99	0.988	5.02003e-30	NFKBIA
c4	6.31373e-70	0.29798	0.581	0.513	1.26275e-66	VCAM1
c4	9.00151e-86	0.292804	0.883	0.829	1.8003e-82	TIMP1
c4	1.39921e-70	0.292615	0.831	0.802	2.79843e-67	NR2F2
c4	6.4848e-160	0.288267	0.997	0.998	1.29696e-156	IFITM3
c4	1.5589e-127	0.280405	0.819	0.788	3.11779e-124	FAM13C
c4	1.62693e-119	0.27507	0.801	0.716	3.25386e-116	SEPHS2
c4	2.90205e-96	0.274229	0.95	0.915	5.80409e-93	CD34
c4	2.20024e-70	0.272419	0.961	0.936	4.40049e-67	ITM2A
c4	3.48706e-78	0.271743	0.887	0.878	6.97411e-75	NRN1
c4	0	0.265597	0.768	0.798	0	FAM189A2
c4	2.57544e-51	0.258092	0.915	0.896	5.15089e-48	ENG
c4	3.13795e-125	0.254471	0.737	0.816	6.27591e-122	GLA
c4	2.77409e-47	0.253276	0.869	0.834	5.54818e-44	HES1
c4	2.75358e-118	0.252629	0.822	0.816	5.50716e-115	MEOX1
c5	0	1.53791	0.823	0.538	0	CXCL12
c5	0	1.23268	0.976	0.911	0	A2M
c5	0	1.09297	0.959	0.865	0	RAMP2
c5	0	1.06223	0.938	0.883	0	SLC9A3R2
c5	0	1.06152	0.979	0.944	0	GSN
c5	4.97696978931615e-317	1.0012	0.882	0.685	9.9539395786323e-314	TCIM
c5	2.53224e-234	0.970184	0.98	0.934	5.06448e-231	GADD45B
c5	0	0.968433	0.949	0.896	0	CLDN5
c5	1.07096e-184	0.961325	0.973	0.937	2.14193e-181	FOS
c5	3.35989e-283	0.946326	0.978	0.91	6.71979e-280	PLCG2
c5	1.30472e-297	0.889812	0.923	0.732	2.60945e-294	RHOB
c5	1.17653e-237	0.877089	0.854	0.749	2.35307e-234	ID1
c5	0	0.853585	0.913	0.766	0	SOX18
c5	0	0.809267	0.838	0.667	0	CLEC14A
c5	0	0.792442	0.879	0.742	0	S100A4
c5	2.21165e-273	0.78289	0.917	0.807	4.4233e-270	BTG2
c5	0	0.770384	0.93	0.866	0	IL32
c5	5.67588e-284	0.764061	0.846	0.815	1.13518e-280	RBP7
c5	1.79199e-167	0.76288	0.833	0.71	3.58397e-164	EGR1
c5	2.74439e-196	0.759871	0.609	0.444	5.48877e-193	FN1
c5	0	0.721876	0.852	0.684	0	ADGRF5
c5	3.09828e-235	0.708343	0.975	0.951	6.19656e-232	TIMP3
c5	4.64681e-101	0.707941	0.884	0.848	9.29362e-98	CCL2
c5	1.77135e-262	0.707261	0.909	0.828	3.5427e-259	GLUL
c5	0	0.705855	0.87	0.797	0	PODXL
c5	5.39354e-171	0.691256	0.881	0.832	1.07871e-167	HES1
c5	7.726e-232	0.678282	0.91	0.781	1.5452e-228	HBEGF
c5	1.25533e-250	0.632396	0.996	0.982	2.51065e-247	ZFP36
c5	0	0.630553	0.861	0.709	0	CAVIN3
c5	8.31415e-256	0.620048	0.828	0.592	1.66283e-252	COL18A1
c5	5.45281e-175	0.604312	0.99	0.98	1.09056e-171	IFI27
c5	4.15145e-256	0.603657	0.995	0.984	8.3029e-253	JUNB
c5	1.63021e-165	0.594115	0.888	0.728	3.26042e-162	IER5L
c5	5.84532e-95	0.593006	0.942	0.946	1.16906e-91	SPRY1
c5	2.3389e-217	0.588137	0.988	0.97	4.67779e-214	GNG11
c5	0	0.578244	0.847	0.58	0	BTNL9
c5	6.61417e-186	0.577418	0.993	0.978	1.32283e-182	CAV1
c5	1.57479e-135	0.573924	0.881	0.791	3.14958e-132	SRGN
c5	0	0.566788	0.789	0.694	0	LTBP4
c5	0	0.564452	0.784	0.696	0	ACE
c5	1.04974e-184	0.562718	0.947	0.918	2.09948e-181	CD34
c5	0	0.554253	0.845	0.754	0	ICAM2
c5	2.03645e-91	0.55149	0.905	0.896	4.07289e-88	RCAN1
c5	0	0.551333	0.8	0.626	0	SEMA3G
c5	1.16403e-128	0.547775	0.735	0.517	2.32806e-125	RGCC
c5	0	0.54741	0.823	0.705	0	RGS3
c5	2.48327e-164	0.540159	0.987	0.956	4.96654e-161	SOCS3
c5	0	0.537708	0.687	0.461	0	MMP2
c5	1.13897e-175	0.53203	0.773	0.603	2.27793e-172	SGK1
c5	7.51706e-178	0.524287	0.991	0.992	1.50341e-174	DUSP1
c5	3.74251e-123	0.523293	0.844	0.774	7.48502e-120	RNASE1
c5	1.9201e-142	0.522572	0.877	0.748	3.8402e-139	NSUN6
c5	1.46052e-121	0.521297	0.91	0.851	2.92105e-118	ID3
c5	3.6893e-171	0.521204	0.863	0.767	7.37859e-168	SOX7
c5	3.45141e-214	0.520226	0.875	0.783	6.90281e-211	IFI6
c5	1.55361e-221	0.515346	0.896	0.826	3.10723e-218	CDH5
c5	2.53489e-188	0.509209	0.895	0.834	5.06977e-185	SERPINH1
c5	6.25254e-214	0.503345	0.82	0.686	1.25051e-210	HYAL2
c5	2.11444e-119	0.500989	0.838	0.787	4.22888e-116	GIMAP7
c5	1.45012e-181	0.49123	0.869	0.77	2.90025e-178	MSX1
c5	0	0.486958	0.75	0.539	0	ARL15
c5	0	0.485464	0.701	0.483	0	SLC12A2
c5	2.10346e-141	0.477017	0.88	0.791	4.20692e-138	MTUS1
c5	4.51961e-133	0.476287	0.977	0.967	9.03921e-130	BCAM
c5	1.3319e-87	0.452394	0.787	0.712	2.66379e-84	DDIT4
c5	0	0.452302	0.664	0.61	0	GAS6
c5	1.96406e-114	0.451455	0.989	0.988	3.92812e-111	JUN
c5	0	0.449962	0.794	0.704	0	PTP4A3
c5	1.52111e-161	0.44681	0.717	0.569	3.04221e-158	HEY1
c5	2.22714e-100	0.446369	0.978	0.967	4.45429e-97	KLF2
c5	8.24587e-113	0.44058	0.771	0.548	1.64917e-109	IGFBP3
c5	3.03374e-139	0.438586	0.88	0.795	6.06747e-136	EFNA1
c5	1.50788e-75	0.431437	0.791	0.695	3.01576e-72	CYR61
c5	6.81881e-269	0.42513	0.777	0.573	1.36376e-265	MYL9
c5	2.07103e-122	0.423235	0.764	0.692	4.14206e-119	COL4A2
c5	1.22837e-217	0.42104	0.837	0.833	2.45674e-214	CCND1
c5	2.2095e-130	0.417371	0.854	0.753	4.41901e-127	MMRN2
c5	4.28755e-109	0.410508	0.871	0.765	8.5751e-106	ISG15
c5	3.23085e-283	0.405208	0.747	0.58	6.46169e-280	CRIP1
c5	7.47703e-283	0.401675	0.908	0.829	1.49541e-279	LEPR
c5	3.51605e-134	0.397515	0.938	0.918	7.03209e-131	ESAM
c5	1.63076e-127	0.394641	0.728	0.593	3.26152e-124	AL118516.1
c5	6.61144e-63	0.386031	0.913	0.899	1.32229e-59	DEPP1
c5	2.26063e-80	0.385736	0.914	0.869	4.52127e-77	EGFL7
c5	1.83866e-141	0.385596	0.725	0.741	3.67731e-138	EDN1
c5	5.75198e-127	0.385222	0.919	0.876	1.1504e-123	MGLL
c5	0	0.384978	0.771	0.461	0	TMEM178A
c5	4.27576e-288	0.37882	0.813	0.623	8.55153e-285	FAM107A
c5	9.58974e-167	0.37364	0.792	0.596	1.91795e-163	SULF2
c5	2.7291e-151	0.369988	0.899	0.885	5.45821e-148	BST2
c5	1.1421e-101	0.369518	0.67	0.583	2.2842e-98	PLPP1
c5	1.09757e-119	0.369038	0.882	0.949	2.19514e-116	SPARC
c5	9.9539e-112	0.367954	0.735	0.714	1.99078e-108	APOD
c5	1.09449e-57	0.364723	0.905	0.934	2.18898e-54	RGS16
c5	2.46367e-45	0.363549	0.754	0.668	4.92735e-42	C11orf96
c5	3.95289e-156	0.363461	0.892	0.838	7.90578e-153	MX1
c5	3.35695e-111	0.360359	0.98	0.979	6.7139e-108	IFITM2
c5	6.51263e-98	0.357078	0.78	0.677	1.30253e-94	CALD1
c5	0	0.348809	0.738	0.484	0	GPIHBP1
c5	2.71028e-62	0.343397	0.951	0.937	5.42055e-59	PECAM1
c5	0	0.341921	0.684	0.676	0	NES
c5	4.62079e-97	0.340898	0.829	0.704	9.24158e-94	NRARP
c5	9.60229e-49	0.338118	0.739	0.652	1.92046e-45	ADM
c5	2.37944e-102	0.335339	0.85	0.749	4.75889e-99	TSPAN13
c5	3.56334e-21	0.334928	0.691	0.709	7.12667e-18	MGP
c5	0	0.332503	0.709	0.667	0	LXN
c5	0	0.329842	0.718	0.663	0	EMP3
c5	1.01609e-299	0.327491	0.669	0.677	2.03218e-296	DGKD
c5	5.03515e-133	0.326266	0.673	0.554	1.00703e-129	VWA1
c5	1.48775e-80	0.325151	0.84	0.801	2.97549e-77	KRT10
c5	1.33582e-230	0.323458	0.748	0.64	2.67164e-227	PDGFB
c5	6.68962e-114	0.321512	0.705	0.612	1.33792e-110	MECOM
c5	1.49831e-275	0.318708	0.581	0.396	2.99663e-272	ADAMTS6
c5	5.21704e-67	0.317014	0.798	0.794	1.04341e-63	NR4A2
c5	1.07418e-216	0.310211	0.731	0.64	2.14836e-213	GJA4
c5	1.53918e-306	0.308371	0.791	0.704	3.07835e-303	COL21A1
c5	7.55225e-76	0.305428	0.828	0.74	1.51045e-72	HSPA2
c5	2.05445e-49	0.303457	0.984	0.989	4.1089e-46	ACTG1
c5	2.68288e-68	0.299136	0.763	0.698	5.36576e-65	STMN1
c5	6.22009e-85	0.291522	0.656	0.677	1.24402e-81	SNAI1
c5	4.27407e-52	0.289273	0.698	0.633	8.54814e-49	TUBA1A
c5	1.3296e-96	0.289176	0.801	0.656	2.6592e-93	THSD7A
c5	4.07136e-41	0.288528	0.992	0.99	8.14271e-38	HSPA1B
c5	7.30443e-32	0.287622	0.964	0.954	1.46089e-28	TXNIP
c5	1.47549e-260	0.287367	0.756	0.726	2.95099e-257	RCAN2
c5	1.61078e-58	0.286013	0.862	0.779	3.22156e-55	APOLD1
c5	2.69223e-32	0.283139	0.985	0.989	5.38446e-29	HSPB1
c5	3.15468e-73	0.281855	0.861	0.881	6.30935e-70	NEDD9
c5	4.47522e-93	0.281217	0.999	0.997	8.95044e-90	IFITM3
c5	7.65249e-54	0.281203	0.928	0.917	1.5305e-50	CTSH
c5	2.33126e-50	0.279542	0.676	0.585	4.66252e-47	GADD45G
c5	1.17358e-91	0.277626	0.686	0.494	2.34715e-88	LAMA4
c5	0	0.27708	0.809	0.768	0	TSPAN2
c5	1.2361e-76	0.275812	0.768	0.696	2.4722e-73	TIMP2
c5	3.37051e-56	0.274713	0.995	0.996	6.74102e-53	S100A6
c5	4.35576e-44	0.274484	0.814	0.781	8.71151e-41	COL4A1
c5	6.95152e-104	0.272919	0.722	0.707	1.3903e-100	PRDM1
c5	8.03749e-137	0.268811	0.682	0.54	1.6075e-133	TMEM47
c5	1.03696e-32	0.265049	0.886	0.812	2.07392e-29	MYC
c5	7.43861e-28	0.262698	0.898	0.863	1.48772e-24	SOX17
c5	5.77411e-46	0.257746	0.676	0.549	1.15482e-42	CDKN1C
c5	1.71637e-41	0.256049	0.908	0.906	3.43274e-38	FLT1
c5	0	0.255429	0.702	0.524	0	ALPL
c5	2.594e-70	0.254332	0.919	0.921	5.188e-67	ADGRL4
c5	1.65345e-84	0.25218	0.605	0.451	3.30689e-81	KCNN3
c18	0	2.31966	0.897	0.746	0	CXCL3
c18	1.60179e-244	2.13508	0.948	0.596	3.20358e-241	IGFBP3
c18	7.06722e-176	2.0395	0.681	0.714	1.41344e-172	CXCL8
c18	3.05117e-116	1.71182	0.962	0.859	6.10234e-113	CXCL2
c18	7.69976e-163	1.69578	0.883	0.608	1.53995e-159	PTGS2
c18	9.0609e-202	1.65075	0.991	0.809	1.81218e-198	SRGN
c18	9.39024e-125	1.58195	0.962	0.776	1.87805e-121	RHOB
c18	0	1.55449	0.826	0.713	0	CXCL1
c18	1.67425e-138	1.47087	0.897	0.475	3.34851e-135	FN1
c18	3.70358e-257	1.47021	0.991	0.596	7.40716e-254	HEY1
c18	1.16557e-111	1.46969	1	0.987	2.33114e-108	SAT1
c18	6.62236e-204	1.44	1	0.919	1.32447e-200	DUSP5
c18	0	1.35095	0.915	0.713	0	CX3CL1
c18	1.64459e-53	1.26609	0.972	0.775	3.28919e-50	STC1
c18	1.76634e-158	1.1888	0.906	0.597	3.53268e-155	PLPP1
c18	2.58437e-85	1.13631	0.991	0.891	5.16873e-82	THBD
c18	4.36951e-121	1.1286	0.981	0.837	8.73903e-118	CD55
c18	1.53265e-301	1.12066	0.854	0.679	3.0653e-298	CCL8
c18	1.40215e-271	1.11792	0.873	0.657	2.80431e-268	GJA4
c18	5.25318e-204	1.10594	0.948	0.804	1.05064e-200	CD83
c18	2.89293e-73	1.10087	0.934	0.838	5.78585e-70	BIRC3
c18	4.28072e-74	1.09568	0.953	0.815	8.56144e-71	ADAMTS1
c18	1.71694e-172	1.09241	0.958	0.743	3.43388e-169	SYNJ2
c18	7.72625e-181	1.07874	0.77	0.413	1.54525e-177	SERPINE2
c18	0	1.05396	0.878	0.663	0	KCNJ2
c18	4.23967e-122	1.03192	0.958	0.704	8.47933e-119	PKIG
c18	4.06151e-68	0.98933	0.962	0.811	8.12303e-65	HBEGF
c18	1.46094e-55	0.986367	0.756	0.528	2.92187e-52	VCAM1
c18	2.26477e-89	0.958033	0.93	0.717	4.52955e-86	CYP1B1
c18	3.09641e-102	0.923437	0.991	0.905	6.19283e-99	SWAP70
c18	3.86655e-98	0.851863	0.92	0.723	7.7331e-95	RNF19B
c18	4.18712e-59	0.844459	0.934	0.886	8.37424e-56	KCTD12
c18	9.95593e-81	0.843665	0.967	0.796	1.99119e-77	APOLD1
c18	1.40496e-34	0.830711	1	0.988	2.80992e-31	NFKBIA
c18	2.56492e-55	0.827989	0.958	0.841	5.12983e-52	INSIG1
c18	5.1211e-65	0.8094	0.901	0.76	1.02422e-61	CREM
c18	3.14717e-50	0.80314	0.972	0.87	6.29434e-47	SOX17
c18	2.76235e-38	0.782678	1	0.992	5.5247e-35	FTL
c18	1.17499e-34	0.778387	1	0.993	2.34998e-31	FTH1
c18	1.55617e-154	0.764064	0.944	0.811	3.11235e-151	PDLIM3
c18	1.4144e-66	0.753336	0.981	0.88	2.8288e-63	IL32
c18	2.22486e-56	0.735362	0.901	0.874	4.44971e-53	FGL2
c18	2.45054e-38	0.732922	0.897	0.727	4.90109e-35	DDIT4
c18	3.26706e-44	0.728287	0.798	0.735	6.53412e-41	EDN1
c18	2.42076e-71	0.72752	0.892	0.777	4.84152e-68	FNIP2
c18	3.30985e-117	0.726547	0.897	0.594	6.6197e-114	HES4
c18	2.05949e-26	0.713499	1	0.991	4.11898e-23	DUSP1
c18	1.44789e-56	0.704924	0.995	0.87	2.89579e-53	ARID5A
c18	4.98804e-20	0.70206	0.962	0.896	9.97608e-17	C2CD4B
c18	3.30626e-218	0.699442	0.826	0.585	6.61252e-215	FGF2
c18	4.47376e-184	0.692524	0.887	0.488	8.94752e-181	FBLN5
c18	2.40188e-19	0.678174	0.93	0.822	4.80376e-16	HSPA5
c18	1.10213e-27	0.668738	0.995	0.946	2.20425e-24	ICAM1
c18	2.30984e-45	0.667527	0.972	0.862	4.61967e-42	HOXD10
c18	1.11224e-123	0.664744	0.803	0.48	2.22447e-120	GPRC5A
c18	5.02034e-39	0.661961	0.986	0.873	1.00407e-35	NEDD9
c18	1.01179e-50	0.652666	1	0.991	2.02359e-47	TM4SF1
c18	2.19131e-32	0.648653	0.972	0.896	4.38262e-29	RCAN1
c18	3.62904e-145	0.621075	0.667	0.578	7.25809e-142	ARC
c18	2.33175e-22	0.619952	0.981	0.971	4.6635e-19	IER3
c18	3.37224e-32	0.608279	0.887	0.848	6.74447e-29	PLK2
c18	6.65931e-197	0.605343	0.718	0.603	1.33186e-193	MEDAG
c18	1.73212e-34	0.596657	0.779	0.523	3.46424e-31	MAP1B
c18	6.1527e-64	0.595222	0.906	0.701	1.23054e-60	FILIP1L
c18	5.04616e-144	0.588462	0.577	0.204	1.00923e-140	CLDN14
c18	3.47965e-54	0.584361	0.939	0.817	6.95931e-51	ENPP2
c18	8.52642e-05	0.577167	0.817	0.808	0.170528	IL6
c18	3.3286e-49	0.573628	0.84	0.63	6.65721e-46	MECOM
c18	6.58701e-38	0.572093	0.939	0.764	1.3174e-34	ANKRD28
c18	4.91281e-21	0.556956	0.991	0.949	9.82561e-18	SOD2
c18	6.89096e-201	0.556909	0.822	0.581	1.37819e-197	USP54
c18	5.89938e-51	0.556689	0.826	0.51	1.17988e-47	BCL2L11
c18	1.98854e-33	0.5544	0.925	0.792	3.97709e-30	MSX1
c18	4.76781e-65	0.552717	0.958	0.764	9.53561e-62	VEGFC
c18	3.12846e-28	0.55141	0.944	0.787	6.25691e-25	SOX7
c18	8.41094e-98	0.543861	0.826	0.743	1.68219e-94	CITED4
c18	8.73996e-17	0.529307	0.986	0.957	1.74799e-13	GADD45A
c18	5.28752e-94	0.521752	0.746	0.647	1.0575e-90	PTGER4
c18	2.62783e-27	0.520357	0.887	0.866	5.25565e-24	ADAMTS4
c18	3.77947e-85	0.518299	0.728	0.404	7.55894e-82	ERRFI1
c18	2.47896e-28	0.511407	0.798	0.603	4.95793e-25	GADD45G
c18	1.81266e-35	0.505583	0.962	0.813	3.62533e-32	EFNA1
c18	3.25026e-81	0.505283	0.85	0.717	6.50051e-78	RIPK2
c18	1.87537e-102	0.498175	0.878	0.733	3.75073e-99	FLNC
c18	7.03543e-120	0.486269	0.789	0.574	1.40709e-116	SLC7A11
c18	3.25569e-38	0.484015	0.887	0.621	6.51138e-35	CALU
c18	3.89448e-36	0.481141	0.77	0.631	7.78896e-33	TNFRSF10D
c18	2.73172e-104	0.479066	0.732	0.608	5.46344e-101	IGF2.1
c18	4.84739e-31	0.478365	0.864	0.65	9.69479e-28	RAPGEF5
c18	7.36008e-30	0.469899	0.84	0.711	1.47202e-26	STMN1
c18	2.56943e-38	0.469034	0.836	0.627	5.13887e-35	DST
c18	2.25954e-66	0.465954	0.77	0.774	4.51909e-63	CSF1
c18	6.27522e-27	0.465101	0.995	0.85	1.25504e-23	ADAMTS9
c18	1.58654e-14	0.461	0.972	0.901	3.17307e-11	TNFAIP3
c18	6.3981e-23	0.455541	0.901	0.758	1.27962e-19	HSPA2
c18	4.33767e-48	0.455495	0.812	0.548	8.67533e-45	MXD1
c18	1.31812e-16	0.45288	0.84	0.717	2.63624e-13	CYR61
c18	2.47039e-106	0.452202	0.615	0.758	4.94078e-103	TFPI2
c18	5.8947e-15	0.448345	0.808	0.643	1.17894e-11	SGK1
c18	5.14171e-32	0.448316	0.883	0.797	1.02834e-28	SERPINB9
c18	3.11161e-157	0.445576	0.906	0.629	6.22321e-154	FHL2
c18	6.84342e-80	0.444108	0.746	0.652	1.36868e-76	CD44
c18	8.07017e-12	0.435667	0.995	0.988	1.61403e-08	HSPB1
c18	5.40616e-26	0.434023	0.85	0.732	1.08123e-22	RGS3
c18	8.97066e-29	0.431075	0.826	0.622	1.79413e-25	CYTOR
c18	1.44796e-111	0.428811	0.723	0.522	2.89592e-108	MIR155HG
c18	2.5253e-31	0.428781	0.859	0.619	5.05059e-28	NAV2
c18	1.80826e-22	0.427239	0.953	0.81	3.61652e-19	MTUS1
c18	7.04421e-99	0.426657	0.878	0.776	1.40884e-95	TSPAN2
c18	6.45724e-20	0.419498	0.892	0.814	1.29145e-16	PODXL
c18	4.88191e-71	0.416518	0.714	0.579	9.76382e-68	SULF1
c18	3.51884e-57	0.411871	0.779	0.716	7.03768e-54	ZEB2
c18	4.48214e-21	0.408954	0.883	0.716	8.96427e-18	FOXC1
c18	2.1702e-45	0.407754	0.728	0.523	4.34041e-42	FAM107B
c18	1.55421e-36	0.402929	0.634	0.533	3.10843e-33	PHLDA2
c18	9.58489e-08	0.398765	0.704	0.57	0.000191698	RGCC
c18	5.68922e-28	0.396327	0.873	0.676	1.13784e-24	ISG20
c18	4.735e-58	0.395993	0.878	0.795	9.47001e-55	C2CD4A
c18	3.51869e-19	0.394316	0.93	0.867	7.03739e-16	CD93
c18	7.66589e-28	0.392891	1	0.996	1.53318e-24	NEAT1
c18	2.10243e-90	0.392579	0.793	0.628	4.20486e-87	BMX
c18	5.24775e-18	0.39038	0.925	0.843	1.04955e-14	SELENOK
c18	4.59308e-27	0.385403	0.662	0.356	9.18616e-24	FILIP1
c18	2.94153e-38	0.382169	0.901	0.721	5.88306e-35	FHL1
c18	1.32419e-63	0.375933	0.676	0.523	2.64839e-60	CREB5
c18	1.61018e-28	0.374275	0.789	0.482	3.22035e-25	KCNN3
c18	1.17233e-19	0.37405	0.93	0.761	2.34466e-16	LGALS1
c18	1.93196e-80	0.373897	0.775	0.567	3.86392e-77	FAM124B
c18	9.05997e-31	0.369857	0.967	0.886	1.81199e-27	BST2
c18	3.22142e-14	0.369482	0.948	0.93	6.44285e-11	MCTP1
c18	6.23234e-44	0.368337	0.7	0.651	1.24647e-40	VEGFA
c18	1.83263e-88	0.367547	0.592	0.481	3.66527e-85	RRAD
c18	1.48227e-13	0.365825	0.967	0.945	2.96455e-10	GADD45B
c18	9.95283e-44	0.365183	0.789	0.668	1.99057e-40	SEMA3G
c18	1.24719e-50	0.363197	0.732	0.414	2.49437e-47	TGM2
c18	2.20176e-29	0.360139	0.944	0.827	4.40352e-26	NINJ1
c18	2.84529e-14	0.356173	0.934	0.855	5.69059e-11	FSTL1
c18	1.73676e-44	0.351142	0.822	0.696	3.47353e-41	ZNF331
c18	4.3879e-155	0.350092	0.723	0.569	8.7758e-152	THAP2
c18	1.21577e-40	0.349364	0.779	0.674	2.43154e-37	EMP3
c18	4.10992e-19	0.344891	0.756	0.457	8.21983e-16	CFH
c18	5.82215e-14	0.343765	0.704	0.725	1.16443e-10	IFIT2
c18	1.6304e-32	0.340816	0.648	0.567	3.26081e-29	CYP1A1
c18	1.85257e-18	0.34015	0.972	0.843	3.70514e-15	CYCS
c18	1.20289e-17	0.338151	0.826	0.682	2.40579e-14	FBLN2
c18	0.02464	0.337872	0.85	0.858	1	CCL2
c18	1.0599e-15	0.336574	0.915	0.803	2.1198e-12	ATP1B3
c18	6.3557e-236	0.336051	0.723	0.576	1.27114e-232	TMEM100
c18	1.43084e-15	0.333841	0.77	0.657	2.86167e-12	RND3
c18	9.25099e-15	0.332228	0.869	0.849	1.8502e-11	GLUL
c18	3.93046e-09	0.331291	0.915	0.791	7.86091e-06	NR4A2
c18	2.14718e-20	0.331136	0.714	0.5	4.29436e-17	AC015912.3
c18	5.31728e-171	0.327507	0.69	0.612	1.06346e-167	ID4
c18	1.25655e-55	0.327353	0.808	0.717	2.5131e-52	DDIT4L
c18	2.23069e-10	0.325538	0.944	0.926	4.46137e-07	IRF1
c18	1.0465e-12	0.325371	0.906	0.846	2.093e-09	MYCT1
c18	0	0.325109	0.723	0.537	0	HEY2
c18	7.72367e-15	0.320989	0.911	0.787	1.54473e-11	LRRC32
c18	5.12552e-113	0.31932	0.859	0.543	1.0251e-109	GUCY1A1
c18	6.46725e-29	0.318953	0.638	0.484	1.29345e-25	STK4
c18	2.42894e-10	0.314353	0.911	0.775	4.85789e-07	TXNRD1
c18	7.08573e-12	0.312002	0.953	0.869	1.41715e-08	TACC1
c18	3.1936e-08	0.308057	0.986	0.968	6.3872e-05	TXN
c18	9.65748e-16	0.307189	0.742	0.532	1.9315e-12	CEBPB
c18	1.03368e-09	0.306907	0.714	0.515	2.06736e-06	THBS1
c18	1.1199e-11	0.305494	0.84	0.699	2.2398e-08	CALD1
c18	1.81894e-22	0.299695	0.756	0.579	3.63789e-19	ASRGL1
c18	1.29631e-19	0.297947	0.681	0.474	2.59261e-16	RASD1
c18	1.03482e-18	0.297683	0.864	0.715	2.06964e-15	LTBP4
c18	0.463738	0.296	0.939	0.928	1	PLCG2
c18	9.05589e-45	0.293537	0.789	0.415	1.81118e-41	FGF18
c18	1.98133e-13	0.287127	0.864	0.71	3.96265e-10	TIMP2
c18	1.00228e-12	0.286793	0.728	0.578	2.00456e-09	LBH
c18	4.30861e-11	0.282702	0.864	0.757	8.61723e-08	NUAK1
c18	6.15741e-20	0.281519	0.817	0.602	1.23148e-16	EGR3
c18	2.3227e-18	0.281454	0.676	0.434	4.64539e-15	MIR4435-2HG
c18	0	0.281039	0.718	0.649	0	SSTR1
c18	2.85707e-05	0.280275	0.958	0.902	0.0571415	CLEC2B
c18	3.5959e-16	0.279071	0.878	0.673	7.19179e-13	PLEKHO1
c18	7.81875e-19	0.276346	0.77	0.589	1.56375e-15	ARL15
c18	1.7287e-09	0.276159	0.854	0.709	3.45741e-06	HMGA1
c18	6.21238e-07	0.270496	0.812	0.742	0.00124248	SEPHS2
c18	0.00316654	0.268318	0.892	0.885	1	MT2A
c18	0.0355267	0.267777	0.986	0.984	1	HSP90AA1
c18	3.00934e-13	0.267607	0.723	0.514	6.01868e-10	MMP2
c18	6.01743e-05	0.265603	0.981	0.946	0.120349	LMCD1
c18	3.5784e-19	0.2639	0.793	0.571	7.1568e-16	TMEM47
c18	1.1699e-269	0.261106	0.85	0.608	2.3398e-266	TRAF1
c18	7.00731e-17	0.260812	0.864	0.667	1.40146e-13	FAM107A
c18	1.56247e-26	0.260799	0.793	0.584	3.12494e-23	HIST1H1C
c18	2.29764e-33	0.259714	0.779	0.502	4.59527e-30	C19orf33
c18	3.73168e-21	0.258909	0.728	0.429	7.46336e-18	MAFB
c18	5.81684e-09	0.256799	0.704	0.633	1.16337e-05	KCNQ1OT1
c18	4.11386e-29	0.256175	0.761	0.657	8.22773e-26	ZNF217
cluster: the cluster id
p_val: the test P-value
avg_logFC: the ln fold change of the average expression
pct.1: the percentage of cells expressing the gene in the cluster
pct.2: the percentage of cells expressing the gene in the others
p_val_adj: the adjusted P-value
gene: the gene symbol
